# Defects in nephrogenesis result in an expansion of the *Foxd1*+ stromal progenitor population

**DOI:** 10.1101/2025.02.10.637031

**Authors:** Michael G. Michalopulos, Yan Liu, Dinesh Ravindra Raju, John T. Lafin, Yanru Ma, Dhruv Gaur, Sadiksha Khadka, Chao Xing, Andrew P. McMahon, Thomas J. Carroll, Keri A. Drake

**Author notes:** **Corresponding author:** Keri Drake.

## Abstract

Reciprocal signaling interactions coordinate multiple aspects of kidney development. While signals from the stroma have been shown to regulate nephron progenitor cell (NPC) differentiation, much less is known about regulation of the stromal progenitor population. Here, we demonstrate that disruption of the NPC lineage via loss of *Wt1* (i.e., *Six2cre;Wt1^c/c^*) results in an expansion of *Foxd1*+ stromal progenitor cells. Analyses of the developing stroma in two additional models, including *Wnt4-null* mutants (which fail to form nephron structures similar to *Six2cre;Wt1^c/c^* kidneys) and NPC ablation via diphtheria toxin (i.e., *Six2cre;RosaDTA^c/+^*), both phenocopy *Six2cre;Wt1^c/c^* mutants, thus further confirming that defects in the NPC lineage result in abnormal development of the stromal progenitor population. Furthermore, we identify a subcluster of the *Foxd1*+ stroma that appears expanded in the three mutant mouse models and conserved in human fetal kidneys. Overall, the findings from this study suggest that loss of differentiating nephron structures may result in possible over proliferation of the stromal progenitor population and/or a block in stromal differentiation and further highlight how crosstalk amongst the progenitor cell lineages coordinates multiple aspects of kidney development.

**KEY POINTS:**

- Mutant mouse models targeting the nephron lineage (i.e., *Six2cre;Wt1^c/c^* and *Wnt4-null* mutants which fail to form early nephron structures) suggest that a block in NPC differentiation results in an abnormal expansion of the *Foxd1*+ stromal progenitor population.
- Mutant kidneys with NPC ablation (i.e., *Six2cre;RosaDTA^c/+^*) show maintenance of stromal progenitors independent of signals from adjacent nephron progenitors and ureteric bud.
- Single nuclei RNA-seq identifies three subclusters of the *Foxd1*+ stromal progenitor population at E15.5, including one cluster of proliferating cells and a distinct *Fap*+, *Igf1*+, *Gria1*+, *Gdnf*– subcluster which appears expanded in *Six2cre;Wt1^c/c^*, *Wnt4-null,* and *Six2cre;RosaDTA^c/+^* mutant kidneys and conserved in human fetal kidneys.
