## Supplemental File 1 for "Defects in nephrogenesis result in an expansion of the *Foxd1*+ stromal progenitor population"

### Sheet: Marker genes_Res 0.9_LogReg_3 c
names	scores	Group
EYA1	0.1941	0
ROBO2	0.185	0
FOXP1	0.1665	0
CPED1	0.166	0
RBFOX1	0.1609	0
ZBTB20	0.158	0
PAX2	0.1498	0
PLXDC2	0.1483	0
CACNB4	0.1443	0
VCAN	0.131	0
CJ186046RIK	0.1309	0
KIF26B	0.1309	0
CACNA2D1	0.1284	0
EXT1	0.1235	0
BTBD11	0.1182	0
NR6A1	0.1168	0
DST	0.1147	0
SLIT2	0.1147	0
DOCK5	0.1096	0
2610307P16RIK	0.1088	0
EYA4	0.1083	0
SOBP	0.1048	0
UNC5C	0.1022	0
MAML3	0.0964	0
NKAIN3	0.0943	0
TMTC2	0.0935	0
LTBP1	0.0907	0
BMPER	0.0893	0
AMPH	0.0872	0
NELL1	0.0866	0
AGL	0.0865	0
RORA	0.0863	0
CDH4	0.0862	0
MSI2	0.0847	0
TAFA2	0.0844	0
PDGFC	0.0843	0
CNTN3	0.0841	0
PHF21A	0.0818	0
TCF4	0.0817	0
TTC28	0.0814	0
MEIS2	0.0797	0
TSHZ2	0.0791	0
GM49708	0.0788	0
HMGA2	0.0768	0
ROBO1	0.0758	0
9130410C08RIK	0.0756	0
PPP3CA	0.0744	0
ANKRD6	0.0743	0
ASIC2	0.0739	0
ZFP516	0.0731	0
LRRIQ1	0.2803	1
PLCB1	0.2275	1
NEGR1	0.2067	1
ZFP536	0.1867	1
KCNB2	0.1858	1
PALLD	0.1827	1
DACH1	0.1774	1
TRPS1	0.1755	1
DACH2	0.1727	1
NAV3	0.1654	1
THSD4	0.1583	1
ATRNL1	0.1563	1
COL23A1	0.1543	1
KCNT2	0.1508	1
FAT3	0.1506	1
SEMA3C	0.1484	1
PRICKLE1	0.1477	1
CYP7B1	0.1415	1
NFAT5	0.138	1
ZEB2	0.1333	1
SLC8A1	0.1303	1
MCTP2	0.1236	1
SDC2	0.1219	1
SYNPO2	0.121	1
KCND3	0.1193	1
TSHZ3	0.1182	1
FLRT2	0.117	1
NRXN3	0.1166	1
GRM7	0.1148	1
SEMA3A	0.114	1
KIF26B	0.1104	1
EPHA3	0.1099	1
PDZRN3	0.1095	1
HPSE2	0.1094	1
GNA14	0.109	1
LHFP	0.109	1
PTCH1	0.1056	1
FREM1	0.1046	1
DCLK1	0.1037	1
PLA2G4A	0.1034	1
PRICKLE2	0.103	1
ADGRL3	0.1028	1
GALNTL6	0.0983	1
NTM	0.0982	1
ANO1	0.0981	1
ANO4	0.0963	1
A230057D06RIK	0.0957	1
DLC1	0.0951	1
TANC1	0.0948	1
CFH	0.0947	1
TOP2A	0.1783	2
CPED1	0.1706	2
EYA1	0.1625	2
ROBO2	0.1495	2
KCNQ5	0.1418	2
SNCAIP	0.1404	2
KIF15	0.1372	2
CENPH	0.1324	2
DIAPH3	0.1304	2
BMPER	0.1271	2
KIF26B	0.125	2
RBFOX1	0.115	2
PDGFC	0.114	2
BLM	0.1129	2
HJURP	0.1107	2
SGCZ	0.1106	2
FAT3	0.1096	2
SMC4	0.1086	2
ZRANB3	0.1076	2
GPC5	0.1071	2
SLIT2	0.1065	2
CACNB4	0.1061	2
CDCA2	0.1037	2
MMS22L	0.1017	2
ABR	0.0988	2
MDGA2	0.098	2
PTPRM	0.0963	2
DPP6	0.0959	2
RAD51B	0.0953	2
2610307P16RIK	0.0951	2
ECT2	0.0934	2
CENPA	0.0924	2
PCLAF	0.0908	2
FOXD2OS	0.0897	2
ZWILCH	0.0895	2
MKI67	0.0894	2
HS6ST3	0.0885	2
CENPF	0.0877	2
DLEU2	0.0872	2
ATAD2	0.0867	2
PRKD1	0.086	2
TAFA2	0.0857	2
ASIC2	0.0843	2
CENPP	0.0841	2
COL26A1	0.0838	2
NELL1	0.0821	2
HMCN1	0.0807	2
CCDC18	0.0797	2
MIS18BP1	0.0794	2
KNL1	0.0791	2
ZEB2	0.2409	3
EBF1	0.2007	3
PID1	0.1698	3
PRKG1	0.1649	3
SOX5	0.1607	3
DLC1	0.1506	3
COL14A1	0.1398	3
PDE3A	0.1394	3
IL1RAPL1	0.1377	3
TENM3	0.1364	3
LAMA2	0.1312	3
ADCY2	0.1306	3
ZFPM2	0.127	3
CALD1	0.125	3
RBMS3	0.1244	3
PCDH9	0.1169	3
GUCY1A2	0.116	3
COL25A1	0.1147	3
B3GALT1	0.1134	3
AIRN	0.1126	3
NFIA	0.1117	3
GUCY1A1	0.1116	3
GRIA4	0.1115	3
PEAK1	0.1105	3
B130024G19RIK	0.1076	3
FARP1	0.1047	3
ADAM12	0.1033	3
SEMA6A	0.1008	3
PLCL1	0.0994	3
LDB2	0.098	3
FIGN	0.0976	3
SEC24D	0.097	3
KCNT2	0.0954	3
ANGPT1	0.0942	3
SLC24A3	0.0941	3
ANO6	0.0935	3
ADGRL3	0.0929	3
VEGFD	0.0917	3
AFF3	0.0913	3
CFH	0.0908	3
PTN	0.0902	3
PDZD2	0.0893	3
CDH11	0.0892	3
TCF21	0.0887	3
GPC6	0.088	3
GULP1	0.0856	3
RBMS1	0.0845	3
MARCKS	0.0841	3
ZDHHC14	0.0818	3
FNDC3A	0.0817	3
ZEB2	0.2505	4
DIAPH3	0.2403	4
TOP2A	0.1981	4
EBF1	0.1742	4
CENPP	0.1727	4
SOX5	0.1589	4
PLCB1	0.1552	4
RAD51B	0.1473	4
POLA1	0.1388	4
DLC1	0.1378	4
LRRIQ1	0.1314	4
KIF15	0.1284	4
HJURP	0.1247	4
PDE3A	0.1242	4
CLSPN	0.1238	4
ARHGAP6	0.123	4
KNTC1	0.1224	4
FREM1	0.1224	4
CENPE	0.122	4
NAV2	0.1213	4
DOCK10	0.1212	4
KIF11	0.1205	4
SMC4	0.1194	4
PRKG1	0.1183	4
LHFP	0.1173	4
CEP128	0.1129	4
GRIA4	0.111	4
PDGFRB	0.1102	4
COLEC12	0.1091	4
COL3A1	0.1086	4
PRIM2	0.1061	4
ANGPT1	0.1049	4
TTK	0.1046	4
B3GALT1	0.1032	4
ARHGAP10	0.1026	4
ANLN	0.0976	4
CKAP5	0.0959	4
STARD13	0.0949	4
ZFPM2	0.0945	4
SEMA3A	0.0942	4
MCPH1	0.0942	4
LOCKD	0.094	4
DLEU2	0.0917	4
ATAD2	0.0913	4
CFH	0.0912	4
PRICKLE2	0.0899	4
IL1RAPL1	0.0894	4
COL1A2	0.0891	4
KNL1	0.0875	4
PRC1	0.0873	4
LDB2	0.172	5
CFH	0.1525	5
STOX2	0.1498	5
GRIA4	0.143	5
CDH4	0.1332	5
KCND2	0.1314	5
PCDH9	0.124	5
MEIS1	0.1232	5
FAT3	0.1185	5
CCSER1	0.1158	5
GPC5	0.1153	5
ALCAM	0.1142	5
RBFOX1	0.1141	5
NFIA	0.1137	5
ITGA8	0.1136	5
SEMA3A	0.1127	5
EBF1	0.1119	5
ARHGAP18	0.1106	5
SGIP1	0.1071	5
EYA1	0.1042	5
ERBB4	0.1034	5
ROBO2	0.0971	5
PLPP3	0.0967	5
DST	0.0937	5
BMPER	0.093	5
KCNB2	0.0916	5
LRMDA	0.0916	5
CDH11	0.0905	5
COL3A1	0.0905	5
NELL1	0.0903	5
NETO2	0.0887	5
USP47	0.0877	5
XIST	0.0877	5
FIGN	0.0872	5
CPED1	0.0869	5
ARHGAP26	0.0853	5
GFRA1	0.0835	5
WT1OS	0.0827	5
ZFPM2	0.0825	5
MYO6	0.0823	5
DIAPH1	0.0815	5
DACH2	0.0811	5
PID1	0.0806	5
AFF3	0.0805	5
FOXP1	0.0803	5
LRRIQ1	0.08	5
PTPRM	0.0792	5
PDGFRA	0.0782	5
ADAMTSL1	0.078	5
SRSF1	0.078	5
TOP2A	0.1926	6
MECOM	0.1709	6
ALDH1A2	0.1564	6
ATAD2	0.1529	6
HJURP	0.1302	6
DIAPH3	0.1242	6
MMS22L	0.1222	6
PIEZO2	0.1198	6
KIF15	0.1175	6
MKI67	0.1173	6
SLC8A1	0.1154	6
RAD51B	0.113	6
KNL1	0.1088	6
ZWILCH	0.1068	6
SLC2A13	0.1029	6
EZH2	0.0977	6
CACNA2D3	0.0976	6
GM32647	0.0974	6
ECT2	0.0968	6
MEIS1	0.0964	6
KIF20B	0.0962	6
TAFA1	0.0952	6
BNC2	0.0937	6
LMNB1	0.0919	6
CENPP	0.0915	6
LOCKD	0.0911	6
GDNF	0.0901	6
NSD2	0.0887	6
CKAP5	0.0885	6
SMC2	0.0881	6
ATAD5	0.0879	6
SDK1	0.0878	6
HDAC9	0.0875	6
RACGAP1	0.087	6
BRIP1	0.087	6
MEST	0.0869	6
NTN1	0.0867	6
NHS	0.0862	6
MMP16	0.0859	6
TTK	0.0858	6
BRCA1	0.0853	6
BLM	0.0849	6
CADM1	0.0847	6
ITGA9	0.0844	6
CENPH	0.0842	6
CENPK	0.0839	6
WWP1	0.0831	6
CENPE	0.0828	6
NEIL3	0.0828	6
SMC4	0.0827	6
GM30382	0.1856	7
MEG3	0.1625	7
BNC2	0.1505	7
KCND2	0.1465	7
ADAMTS6	0.1415	7
SDK1	0.1393	7
IL1RAPL1	0.1355	7
CNTNAP2	0.1284	7
FOXP2	0.1226	7
KIRREL3	0.1225	7
PIEZO2	0.1128	7
ADAMTSL1	0.1122	7
ZFPM2	0.1088	7
TMTC1	0.1082	7
PCSK5	0.1075	7
DOCK11	0.1003	7
RIAN	0.0999	7
HIVEP2	0.0982	7
NEGR1	0.0958	7
NCAM2	0.0939	7
RXFP2	0.093	7
PDGFD	0.0923	7
SMOC2	0.092	7
SEMA3D	0.0894	7
ALCAM	0.0887	7
IGFBP5	0.0872	7
PLAGL1	0.0864	7
NFIB	0.0843	7
STARD13	0.0834	7
KHDRBS2	0.0828	7
NTN1	0.0797	7
PLOD2	0.0784	7
PARD3B	0.078	7
SLC8A1	0.0765	7
CDON	0.0759	7
ZBTB20	0.0758	7
LAMA4	0.0734	7
TRPM3	0.073	7
CDH6	0.0727	7
PRICKLE1	0.0726	7
PLCL1	0.0725	7
GALNT17	0.0713	7
PTPRD	0.0697	7
ADAMTS2	0.0695	7
FBXL7	0.069	7
RUNX1T1	0.0687	7
FAP	0.0682	7
CYP7B1	0.0681	7
ADAMTS12	0.0677	7
PCDH15	0.0667	7
CDH6	0.1981	8
ERBB4	0.163	8
DPP4	0.1444	8
OXR1	0.1352	8
GPC5	0.132	8
DMD	0.1319	8
LGR4	0.119	8
FUT9	0.1184	8
ESRRG	0.1129	8
LRP2	0.1073	8
SLIT3	0.1006	8
GHR	0.0974	8
HNF1B	0.0969	8
GRID1	0.0922	8
DAB2	0.0912	8
GRAMD1B	0.0906	8
ADAMTS16	0.0905	8
WWOX	0.0875	8
SH3D19	0.0865	8
MYO5B	0.0862	8
GLIS3	0.0846	8
FHOD3	0.0833	8
KIF13B	0.0833	8
CCSER1	0.083	8
BNC2	0.0824	8
CLEC18A	0.0806	8
HNF1AOS1	0.0805	8
ADAMTS1	0.0802	8
NPAS3	0.0801	8
RBM47	0.08	8
IVNS1ABP	0.079	8
ADAMTS9	0.0784	8
PLCB1	0.0775	8
SEMA3C	0.077	8
SLC34A1	0.0767	8
ARHGAP42	0.0766	8
GPC4	0.0765	8
MYO6	0.0758	8
DCDC2A	0.0749	8
TRPS1	0.074	8
STXBP5L	0.0722	8
GALNTL6	0.072	8
SGIP1	0.0712	8
SLC35F1	0.0711	8
PTPN13	0.0701	8
ERC2	0.0696	8
GREB1L	0.0695	8
ZFP697	0.0685	8
VPS13B	0.0677	8
EPHA7	0.0668	8
GRIK2	0.1625	9
9230110F11RIK	0.1538	9
NRG3	0.1443	9
CTNND2	0.1305	9
CYP7B1	0.1138	9
NAV3	0.1037	9
DOK6	0.1013	9
BMPR1B	0.0977	9
FMN1	0.097	9
CALB1	0.0934	9
NFIB	0.0931	9
GATA3	0.0914	9
SLC35F1	0.0905	9
GFRA1	0.0872	9
STOX2	0.0868	9
SEMA6A	0.0791	9
TOX	0.0777	9
PPFIBP1	0.0754	9
MECOM	0.0745	9
ZFHX3	0.0745	9
FRMD5	0.0741	9
KITL	0.0738	9
HMGA2	0.0734	9
KCNC2	0.0732	9
HDAC9	0.073	9
SLCO4C1	0.0713	9
SEMA3C	0.0703	9
SEMA5A	0.0693	9
VEPH1	0.0677	9
ARHGEF28	0.0674	9
TBX3	0.067	9
ROS1	0.0663	9
SORBS2	0.0662	9
PITPNC1	0.066	9
GLIS3	0.0658	9
DCDC2A	0.0656	9
MAP7	0.0655	9
CACNA1D	0.0652	9
EPCAM	0.0638	9
PTPRJ	0.0638	9
MPPED2	0.0634	9
PTPN3	0.0625	9
ATXN1	0.062	9
NAALADL2	0.062	9
TOX3	0.0617	9
FRAS1	0.0615	9
SCMH1	0.0614	9
CCSER1	0.0613	9
SIM1	0.0612	9
DIAPH2	0.0599	9
FBXL7	0.1538	10
SLC8A1	0.1485	10
MECOM	0.1363	10
PBX1	0.13	10
CADM1	0.1278	10
LSAMP	0.1262	10
ANK3	0.1212	10
MEIS2	0.1211	10
MAML2	0.1173	10
ETL4	0.1162	10
RELN	0.1154	10
PCDH9	0.1126	10
NTN1	0.1123	10
PDZD2	0.1103	10
CACNA2D3	0.1098	10
MIR100HG	0.1031	10
ADAMTSL1	0.1029	10
BNC2	0.1007	10
SLC2A13	0.1007	10
HIVEP1	0.1006	10
GHR	0.1005	10
MLLT3	0.1001	10
ALDH1A2	0.0996	10
ALCAM	0.0996	10
SLCO1A4	0.0984	10
CCND2	0.097	10
LDB2	0.096	10
GPC6	0.0952	10
GDNF	0.0938	10
ITGA9	0.0916	10
PIEZO2	0.0913	10
TMTC1	0.0897	10
NOVA1	0.0884	10
ROR1	0.0873	10
KLHDC10	0.0873	10
MEIS1	0.0852	10
SSBP2	0.085	10
NFIA	0.0843	10
ASIC2	0.0833	10
GRIA4	0.08	10
CPED1	0.0797	10
P4HA1	0.0795	10
KCNT2	0.0788	10
GM29771	0.0781	10
A630012P03RIK	0.0763	10
MYLK	0.0762	10
MMP16	0.0761	10
FHL2	0.076	10
CXCL12	0.0753	10
GPC3	0.075	10
MALAT1	0.4731	11
GM42418	0.2349	11
RPL41	0.202	11
AUTS2	0.2001	11
DDX5	0.1969	11
RPS16	0.1841	11
GPC6	0.1805	11
HBB-BS	0.1657	11
RPS26	0.1544	11
LBH	0.154	11
RPL37A	0.1497	11
DLC1	0.1492	11
RPLP1	0.1453	11
RPL30	0.1444	11
EED	0.1417	11
RPL27A	0.1415	11
PRPF4B	0.1386	11
RPS24	0.1372	11
PPP1R12A	0.1367	11
HIST1H2AP	0.1364	11
TPT1	0.1326	11
RPS14	0.1243	11
HBA-A1	0.1233	11
RPS21	0.1182	11
RPS12	0.1174	11
RPL18A	0.1151	11
RPS28	0.1148	11
RPL32	0.1146	11
PBX1	0.1085	11
CLK1	0.1054	11
RPL13	0.1046	11
RPL15	0.1045	11
GPC3	0.1032	11
RPS29	0.1029	11
RPS23	0.1022	11
RPL24	0.1007	11
MEIS2	0.1007	11
RPS10	0.1004	11
AY036118	0.1	11
RPS27A	0.0992	11
RPS20	0.0959	11
RPL37	0.095	11
RPL19	0.0946	11
RPS8	0.0936	11
MDGA2	0.0935	11
GIPR	0.0912	11
ROBO2	0.0909	11
RPS19	0.0902	11
RPL34	0.0891	11
RPL11	0.0889	11
EMCN	0.1291	12
EGFL7	0.1141	12
ELMO1	0.1104	12
PREX2	0.107	12
CCSER1	0.097	12
FLT1	0.0959	12
PRKCH	0.0916	12
PTPRM	0.0906	12
RAPGEF5	0.0872	12
PCDH17	0.0858	12
TEK	0.0834	12
LIMCH1	0.0804	12
EPHB1	0.0758	12
ADGRL4	0.0738	12
CALCRL	0.0724	12
DOCK4	0.0719	12
DYSF	0.0712	12
ZFP521	0.0705	12
NLGN1	0.0705	12
ARHGAP29	0.0695	12
PECAM1	0.0694	12
CYYR1	0.0683	12
THSD1	0.0679	12
ELK3	0.0655	12
CSGALNACT1	0.0655	12
ARHGAP31	0.0641	12
RAPGEF4	0.064	12
PDE4D	0.0637	12
FLI1	0.0636	12
RASGRP3	0.0632	12
STOX2	0.0631	12
SNCAIP	0.0628	12
PTPRB	0.0626	12
PIEZO2	0.0624	12
HIPK2	0.0608	12
CHN2	0.0599	12
PLPP1	0.0569	12
MEF2C	0.0559	12
TSHZ2	0.0554	12
NFIB	0.0551	12
RHOJ	0.0546	12
FOXO1	0.0544	12
RASAL2	0.0538	12
TCF4	0.0533	12
IGF1	0.0532	12
MAML2	0.0532	12
VAV3	0.0527	12
APBB2	0.0524	12
TJP1	0.0523	12
CDH5	0.052	12
CMSS1	0.2057	13
RPS18	0.121	13
NPM1	0.113	13
HSP90AB1	0.1126	13
HMGB2	0.1089	13
CDK8	0.1054	13
PTMA	0.1044	13
RPL35	0.0951	13
TOP2A	0.0916	13
RPS29	0.0899	13
RPS27	0.0897	13
RPL39	0.0876	13
HIST1H2AE	0.0868	13
RPL23	0.0858	13
RPS27A	0.0849	13
RPL9	0.0846	13
RPL22	0.0838	13
HSPA8	0.0836	13
RPL3	0.0834	13
CDKN1C	0.0833	13
LARS2	0.0814	13
H3F3A	0.0803	13
HIST1H1B	0.0792	13
RPL6	0.0792	13
RPL8	0.0792	13
SNRPG	0.079	13
NCL	0.0773	13
STMN1	0.0742	13
RPS28	0.0738	13
RPL36	0.0735	13
TMSB10	0.0731	13
RPL18	0.0717	13
H2AFZ	0.0713	13
CENPF	0.07	13
RPL38	0.0697	13
PPIA	0.0684	13
HNRNPA1	0.0684	13
RPS17	0.0683	13
HNRNPA2B1	0.068	13
RPS9	0.0679	13
MIF	0.0679	13
PRC1	0.0678	13
RPS7	0.0677	13
NUCKS1	0.0669	13
EIF3C	0.0669	13
CAMK1D	0.0666	13
EEF1B2	0.0659	13
RPL31	0.0656	13
RPLP2	0.0649	13
HIST1H4D	0.0649	13
ERBB4	0.21	14
MECOM	0.1819	14
SIM1	0.1542	14
HIPK2	0.1441	14
FMN1	0.1422	14
PRDM16	0.1297	14
ESRRG	0.1276	14
TRABD2B	0.1217	14
DACH1	0.1154	14
NRCAM	0.1153	14
FSTL1	0.1137	14
FHOD3	0.1054	14
UTRN	0.1008	14
COBLL1	0.0972	14
MYO5B	0.0952	14
THSD4	0.0912	14
HOXA9	0.0903	14
LGR5	0.0884	14
RMST	0.0871	14
NTM	0.0839	14
BACH2	0.0834	14
PHLDB2	0.0832	14
EFNA5	0.0817	14
EPHA4	0.0806	14
NBEA	0.0804	14
RAB3IP	0.0799	14
PAX2	0.0792	14
TRIM2	0.078	14
MSI2	0.0774	14
NEAT1	0.0768	14
TFAP2B	0.0764	14
PPM1H	0.0761	14
CHST11	0.0755	14
PLCB1	0.0748	14
PAX8	0.0746	14
ST3GAL6	0.0721	14
STXBP6	0.0719	14
PKHD1	0.0712	14
HOXA10	0.0701	14
FRAS1	0.0686	14
DAG1	0.0683	14
LTBP1	0.0673	14
EPCAM	0.0665	14
SGPP2	0.0659	14
CHST8	0.0659	14
CDH3	0.0654	14
IGSF5	0.0653	14
NRP1	0.0651	14
CLINT1	0.0649	14
RB1	0.0649	14
UNC5C	0.1545	15
PAX8	0.1373	15
DAB1	0.1371	15
RAI14	0.1338	15
SRGAP1	0.1293	15
WT1OS	0.1136	15
CTTNBP2	0.1101	15
DOCK4	0.1081	15
2024-03-03	0.1035	15
SEMA5A	0.1029	15
DACH1	0.1025	15
FRAS1	0.0987	15
CLEC18A	0.0951	15
CLSTN2	0.0899	15
CRIM1	0.0899	15
C430049B03RIK	0.0897	15
LHX1	0.0894	15
PDZD2	0.0885	15
NKAIN3	0.0882	15
HS3ST3B1	0.0861	15
WT1	0.0844	15
LAMA4	0.0822	15
KLHL29	0.0817	15
EPHA4	0.0813	15
JARID2	0.0795	15
UNCX	0.0786	15
LRCH1	0.0776	15
TSPAN18	0.0771	15
ZBTB7C	0.0771	15
SNCAIP	0.0757	15
PTPN14	0.0755	15
NCAM1	0.0754	15
FRMD4A	0.0747	15
SDK2	0.0731	15
LRBA	0.0725	15
NXN	0.0724	15
CPQ	0.0722	15
CDH4	0.0717	15
ACKR3	0.0712	15
PTPRT	0.0704	15
RAVER2	0.0703	15
LHX1OS	0.0688	15
MSI2	0.0684	15
PLEKHG1	0.068	15
ST3GAL6	0.0676	15
PTPRD	0.0669	15
CCND1	0.0667	15
CPE	0.0662	15
GMDS	0.0658	15
ARHGEF12	0.0658	15
MALAT1	0.1072	16
GRIP1	0.1069	16
FXYD4	0.1054	16
NAALADL2	0.1	16
NFAT5	0.0928	16
FRMPD4	0.0919	16
KCNH7	0.0906	16
PHACTR2	0.0832	16
SHROOM3	0.081	16
TMEM117	0.0802	16
LYPD6	0.0797	16
LRBA	0.078	16
MPP7	0.0776	16
NEDD4L	0.0769	16
PDE7B	0.0749	16
IKZF2	0.0715	16
RBM47	0.0713	16
PLPPR1	0.0703	16
WSB1	0.0694	16
CELF2	0.0686	16
GPR39	0.0685	16
ESRRG	0.0683	16
DOP1B	0.0663	16
FGFR2	0.0654	16
MAGI3	0.0653	16
ADGRG6	0.065	16
RNF128	0.0649	16
FAM110B	0.0646	16
TBX3OS1	0.0643	16
TANC2	0.0634	16
MLLT3	0.0627	16
CD2AP	0.0624	16
MCU	0.0621	16
TCF7L2	0.0621	16
ELF1	0.0612	16
ATP8B1	0.0611	16
PLCL1	0.0608	16
ARHGEF38	0.0601	16
AIRN	0.0595	16
PKHD1	0.0591	16
EFNB2	0.0584	16
GALNT18	0.058	16
SCNN1G	0.058	16
RBPMS	0.0578	16
CRYBG1	0.0575	16
TMPRSS2	0.0568	16
ERBB4	0.0563	16
WLS	0.0563	16
CHKA	0.0561	16
CCDC141	0.0561	16
NR2F2	0.0876	17
MEIS1	0.0778	17
CLK1	0.0703	17
G630016G05RIK	0.0691	17
RARB	0.0673	17
ARID4B	0.0669	17
MEIS2	0.0619	17
PTPN9	0.0611	17
EPC1	0.0602	17
KDM2A	0.0597	17
NASP	0.0592	17
ZDHHC20	0.0589	17
UBXN7	0.0586	17
SESN3	0.0585	17
COPA	0.0565	17
MORF4L1	0.056	17
SEC62	0.0553	17
AFF4	0.0543	17
ELAVL1	0.0543	17
A830082K12RIK	0.0543	17
BMPR1A	0.0542	17
PSMD7	0.0538	17
GM4258	0.0538	17
SCFD1	0.053	17
PBX1	0.0521	17
HMGB1	0.0518	17
RPL38	0.0516	17
KANSL1	0.0514	17
DNTTIP2	0.0507	17
CHD2	0.0506	17
PPP1R10	0.0504	17
MIR100HG	0.05	17
UBAP2L	0.0497	17
TNRC18	0.0496	17
KMT2A	0.0494	17
KDM3B	0.0493	17
TRIP12	0.0488	17
TUT7	0.0485	17
KPNA4	0.0483	17
SEC24D	0.0482	17
SCAF8	0.0469	17
ARFGAP1	0.0465	17
ROR2	0.0465	17
NAA15	0.0463	17
RAB2A	0.0462	17
ZFP608	0.0462	17
SPINDOC	0.0459	17
RBM27	0.0459	17
ZFP36L1	0.0458	17
NME2	0.0454	17
MRC1	0.0851	18
APOE	0.0778	18
F13A1	0.0726	18
F630028O10RIK	0.065	18
ZEB2	0.0642	18
FYB	0.0611	18
HDAC9	0.0603	18
MBNL1	0.0603	18
CTSC	0.0594	18
SLC9A9	0.0588	18
MEF2C	0.0564	18
DAB2	0.0549	18
PTPRC	0.0547	18
TMSB4X	0.0544	18
LYN	0.0538	18
XIST	0.0506	18
STAB1	0.0506	18
BANK1	0.0502	18
ELMO1	0.05	18
SNX2	0.0485	18
GAB2	0.0479	18
SERINC3	0.0474	18
ADGRE1	0.0468	18
LRMDA	0.0464	18
C1QA	0.0463	18
JMJD1C	0.046	18
RSRP1	0.0457	18
IKZF1	0.0457	18
FAU	0.0448	18
FERMT3	0.0448	18
CSF1R	0.0446	18
MAF	0.0442	18
DOCK2	0.0442	18
RBPJ	0.044	18
DENND1A	0.0438	18
ARHGAP15	0.0437	18
SLC8A1	0.0433	18
RUNX1	0.0426	18
SSH2	0.0422	18
PIAS1	0.0415	18
AOAH	0.0412	18
MCTP1	0.0411	18
MYO5A	0.0407	18
INPP4B	0.0406	18
MYO1F	0.0402	18
ABCA1	0.04	18
MIR142HG	0.0399	18
TANC2	0.0391	18
MS4A6B	0.0389	18
ACTR2	0.0388	18
