## Supplemental File 2 for "Defects in nephrogenesis result in an expansion of the *Foxd1*+ stromal progenitor population"

### Sheet: CELL×GENE  Annotate
Gene	Log Fold Change	p-value	padj
XIST	-1075.01	1.49e-103	3.52e-100
TSIX	-10.2	4.28e-83	7.6e-80
FABP4	-2.86	1e-30	1.57e-28
CELF4	-2.38	7.72e-46	2.49e-43
HBA-A1	-1.46	1.19e-66	8.46e-64
CNTN4	-1.45	3.03e-32	5.08e-30
PFN1	-1.31	1.25e-47	4.23e-45
HBB-BS	-1.2	4.31e-130	2.29e-126
CFL1	-1.14	1.63e-28	2.19e-26
HBB-BT	-1.11	2.09e-34	3.91e-32
TMSB4X	-0.9	3.05e-69	2.71e-66
RPL23A	-0.87	2.38e-35	4.88e-33
RPS16	-0.61	7.9e-47	2.63e-44
WWP1	-0.51	8.93e-28	1.15e-25
RPS12	-0.47	3.64e-35	7.19e-33
RPS4X	-0.44	1.87e-29	2.7e-27
RPS2	-0.42	4.48e-25	4.82e-23
RPS3A1	-0.34	1.92e-28	2.54e-26
RPS8	-0.3	6.41e-37	1.45e-34
ZBTB20	-0.29	7.96e-44	2.33e-41
PPIA	-0.29	2.65e-27	3.36e-25
ALCAM	-0.26	2.56e-52	1.1e-49
ETL4	-0.21	1.34e-30	2.07e-28
NR2F2	-0.2	5.83e-26	6.5e-24
PBX1	-0.09	1.09e-31	1.73e-29
MALAT1	0.23	1.96e-125	8.35e-122
MIR100HG	0.3	9.9e-38	2.27e-35
KLHDC10	0.35	3.72e-36	8.1e-34
HNRNPA2B1	0.39	1.78e-36	3.92e-34
SRSF7	0.46	1.42e-26	1.66e-24
PNISR	0.5	1.08e-25	1.18e-23
GM14582	0.57	6.7e-26	7.39e-24
HNRNPA3	0.59	7.49e-29	1.01e-26
KCND2	0.61	8.31e-35	1.6e-32
PDGFRA	0.62	6.06e-40	1.5e-37
GM42418	0.64	3.16e-76	3.96e-73
STRBP	0.64	1.64e-45	5.06e-43
RSRP1	0.66	6.52e-29	8.85e-27
NR6A1	0.7	3.78e-27	4.63e-25
GM26917	0.7	7.54e-25	8.04e-23
A630012P03RIK	0.74	5.91e-80	9.68e-77
CHD3	0.74	1.01e-40	2.63e-38
SRSF10	0.74	4.29e-39	1.03e-36
SON	0.76	7.45e-112	2.65e-108
FGFR2	0.81	3.63e-41	9.66e-39
HOXC6	0.81	2.05e-26	2.38e-24
1600010M07RIK	0.83	1.33e-25	1.45e-23
IGF2BP3	0.85	3.47e-27	4.31e-25
CAMK1D	0.88	2.57e-35	5.21e-33
TAFA1	0.88	6.42e-31	1.01e-28
TAF1D	0.89	1.19e-51	4.44e-49
PRPF4B	0.93	3.73e-62	2.27e-59
CNOT3	0.95	6.03e-29	8.25e-27
CPQ	0.95	1.31e-26	1.56e-24
FAM133B	0.99	5.09e-26	5.71e-24
EBF3	1	1.25e-34	2.35e-32
PNN	1.02	4.48e-52	1.8e-49
DUSP11	1.03	1.26e-25	1.38e-23
RNF121	1.04	1.11e-27	1.42e-25
C430049B03RIK	1.05	2.64e-52	1.1e-49
WDR43	1.06	3e-32	5.07e-30
PABPC4	1.06	3.78e-26	4.31e-24
SNHG8	1.07	1.24e-30	1.93e-28
GNL3	1.07	6.72e-27	8.19e-25
CLK1	1.1	6.49e-55	3.22e-52
PAXBP1	1.11	2.23e-39	5.41e-37
SNHG1	1.13	7.1e-34	1.3e-31
DANCR	1.13	5.07e-32	8.31e-30
DDX18	1.14	8.61e-27	1.04e-24
DRG1	1.16	6.62e-68	5.04e-65
NNAT	1.17	4.01e-26	4.55e-24
GM26936	1.2	3.48e-30	5.26e-28
CDK8	1.21	4.5e-84	8.72e-81
CEBPZ	1.28	2.31e-29	3.29e-27
GM43507	1.3	7.33e-52	2.84e-49
ZCCHC9	1.3	3.12e-29	4.37e-27
MRPS5	1.3	4.61e-26	5.2e-24
ZRANB2	1.31	3.39e-108	1.03e-104
GM16599	1.31	2.57e-52	1.1e-49
PWWP3A	1.31	1.03e-31	1.66e-29
NAV3	1.31	3.05e-26	3.52e-24
HOXAAS3	1.33	5.07e-59	2.84e-56
5330438D12RIK	1.38	3.18e-104	8.47e-101
GM48742	1.39	1.08e-63	6.95e-61
GM15614	1.39	1.24e-33	2.24e-31
GM20275	1.4	3.86e-55	1.96e-52
3110021N24RIK	1.4	1.57e-32	2.68e-30
AC149090.1	1.41	5.38e-39	1.27e-36
GM35188	1.42	1.57e-71	1.59e-68
GM20631	1.42	1.68e-51	6.16e-49
GM28375	1.43	4.75e-33	8.44e-31
HIST1H2AE	1.44	1.79e-40	4.54e-38
SLC16A4	1.44	6.73e-33	1.18e-30
GM49267	1.45	6.64e-75	7.86e-72
UTY	1.45	2.91e-61	1.72e-58
RSF1OS1	1.46	7.12e-36	1.52e-33
LRRC4	1.48	1.34e-79	2.04e-76
HIST1H4D	1.48	1.13e-29	1.64e-27
GM28258	1.49	1.51e-40	3.87e-38
GM47283	1.5	1.61e-77	2.14e-74
PARD3BOS1	1.5	9.23e-41	2.43e-38
GM26632	1.52	5.32e-25	5.7e-23
EIF2S3Y	1.53	1.58e-50	5.61e-48
HK2	1.53	8.88e-34	1.62e-31
C79798	1.53	3.5e-27	4.31e-25
GM15283	1.54	3.38e-42	9.37e-40
GM48228	1.55	6.59e-33	1.16e-30
GSDME	1.56	1.02e-60	5.87e-58
GM42439	1.57	5.27e-69	4.49e-66
RBM4B	1.57	8.57e-65	5.71e-62
GM47167	1.57	2.44e-40	6.11e-38
GM50232	1.58	3.27e-25	3.54e-23
BRD9	1.6	5.26e-54	2.49e-51
KDM5D	1.6	2.96e-29	4.18e-27
GM16093	1.61	4.93e-30	7.35e-28
GM13919	1.62	3.66e-28	4.78e-26
GM13684	1.63	3.08e-27	3.86e-25
A730049H05RIK	1.63	1.37e-26	1.62e-24
GM37240	1.65	7.59e-68	5.58e-65
INSYN2A	1.65	2.05e-53	9.5e-51
GM16541	1.67	6.04e-29	8.25e-27
GM37768	1.69	7.95e-33	1.38e-30
GM49969	1.7	3.32e-35	6.62e-33
GM19710	1.71	1.07e-51	4.07e-49
1700109K24RIK	1.71	2.61e-35	5.25e-33
FBXL2	1.72	6.48e-37	1.45e-34
GM26749	1.74	2.89e-54	1.4e-51
GRM8	1.74	6.57e-26	7.3e-24
GM16552	1.75	4.5e-49	1.57e-46
GM36198	1.75	2.91e-44	8.75e-42
FAR1OS	1.75	6.01e-35	1.16e-32
GM39090	1.76	2.42e-26	2.8e-24
LYSMD4	1.78	1.58e-58	8.4e-56
SLC24A5	1.8	1.22e-89	2.61e-86
4930517O19RIK	1.8	2.36e-65	1.62e-62
TMEM243	1.81	1.34e-72	1.43e-69
SNHG12	1.81	2.5e-52	1.1e-49
GM46367	1.81	7.06e-42	1.93e-39
GM26724	1.82	7.05e-59	3.85e-56
GM43713	1.83	2.27e-71	2.2e-68
GM17106	1.84	5.69e-68	4.49e-65
HIST1H1E	1.84	1.26e-52	5.7e-50
SLIT3	1.87	1.98e-38	4.58e-36
1500004A13RIK	1.89	1.65e-62	1.03e-59
GM28198	1.89	3.52e-52	1.44e-49
GM48765	1.89	1.86e-39	4.55e-37
BC028777	1.9	6.07e-30	8.99e-28
ATE1	1.91	9.96e-35	1.9e-32
CMSS1	1.92	3.23e-206	6.88e-202
GM26827	1.94	4.73e-43	1.34e-40
GM26911	1.94	4.09e-32	6.76e-30
GM5149	1.95	1e-35	2.12e-33
2700033N17RIK	1.96	3.53e-28	4.65e-26
GM47271	1.98	2e-68	1.64e-65
GM50013	1.98	2.8e-41	7.57e-39
D830024N08RIK	2	6.6e-52	2.61e-49
HIST1H1C	2	3.27e-27	4.07e-25
GPR18	2.02	4.87e-29	6.78e-27
LRRC19	2.06	9.23e-30	1.36e-27
4930590L20RIK	2.07	1.51e-30	2.32e-28
HIST1H1B	2.09	1.02e-72	1.15e-69
GM44686	2.13	5.82e-79	8.27e-76
CWC22	2.14	3.66e-202	3.9e-198
E130102H24RIK	2.14	9.68e-32	1.56e-29
SNHG9	2.16	1.83e-35	3.8e-33
GM20404	2.18	8.01e-46	2.55e-43
GM17227	2.18	6.46e-34	1.2e-31
8030451A03RIK	2.22	1.01e-32	1.74e-30
MFSD4A	2.24	4.81e-30	7.21e-28
GM37982	2.28	2.74e-43	7.89e-41
ANGPTL3	2.3	1.91e-29	2.74e-27
4933424G05RIK	2.37	1.9e-48	6.52e-46
4930594M22RIK	2.38	5.68e-44	1.68e-41
RPGRIP1	2.41	4.06e-51	1.47e-48
GM11250	2.48	5.01e-36	1.08e-33
GM20470	2.49	9.72e-27	1.16e-24
1810034E14RIK	2.52	1.11e-29	1.62e-27
4930484I04RIK	2.56	2.79e-44	8.5e-42
HIST1H2AB	2.56	1.84e-35	3.8e-33
GM48094	2.58	1.16e-36	2.57e-34
USP46OS1	2.58	3.87e-28	5.03e-26
GM11536	2.61	1.13e-38	2.64e-36
HIST1H4H	2.62	3.05e-27	3.84e-25
HIST1H2AP	2.64	6.24e-132	4.43e-128
GAPDHS	2.7	7.12e-28	9.2e-26
TEX15	2.72	3.19e-32	5.3e-30
GM28376	2.73	1.71e-28	2.28e-26
4930447N08RIK	2.86	5.51e-29	7.63e-27
GRIP1OS2	2.87	1.75e-30	2.67e-28
MIR133A-1HG	2.88	1.59e-42	4.45e-40
GM49521	3.03	5.35e-32	8.71e-30
GM15563	3.05	3.04e-71	2.81e-68
GM10578	3.17	8.5e-27	1.03e-24
AGBL1	3.51	1.38e-26	1.63e-24
GM39326	3.7	1.62e-46	5.32e-44
GM49226	4.24	3.88e-35	7.58e-33
HIST1H2AN	4.28	3.21e-26	3.68e-24
EBF2	5.08	3.27e-56	1.7e-53
DOCK3	5.2	1.45e-33	2.6e-31
HBB-Y	6.59	1.57e-45	4.93e-43
