## Supplemental File 3 for "Defects in nephrogenesis result in an expansion of the *Foxd1*+ stromal progenitor population"

### Sheet: Cluster 6 vs 7
Gene	Log Fold Change	p-value	padj
EGFL6	-4.63	1.38e-20	9.44e-19
PRRX1	-4.15	1.3e-48	5.97e-46
COL6A5	-4.01	6.38e-15	2.98e-13
COL6A6	-3.8	2.76e-34	5.04e-32
GRIK3	-3.68	7.51e-15	3.47e-13
DCX	-3.43	4.9e-14	2.1e-12
NTRK3	-3.33	1.31e-29	1.72e-27
SHISA9	-3.3	2.13e-26	2.28e-24
STMN2	-3.26	1.04e-18	6.37e-17
KCNMA1	-3.23	6.24e-27	6.97e-25
ARHGAP20	-3.2	1.51e-22	1.19e-20
PTGER3	-3.18	4.5e-33	7.5e-31
DKK2	-3.11	2.15e-33	3.74e-31
ANPEP	-3.08	1.13e-21	8.37e-20
CCBE1	-3.05	1.78e-24	1.56e-22
ABI3BP	-2.95	2.32e-23	1.91e-21
IGF1	-2.91	3.73e-32	6.02e-30
CREB5	-2.9	4.74e-14	2.04e-12
THSD7B	-2.82	6.87e-28	8.21e-26
RIPOR2	-2.82	1.42e-20	9.68e-19
FGF14	-2.69	2.83e-26	3e-24
PLXNC1	-2.69	4.86e-15	2.3e-13
RASSF2	-2.63	1.35e-25	1.33e-23
LYPD6B	-2.61	1.2e-16	6.48e-15
ADGRD1	-2.51	5.57e-18	3.22e-16
CDH18	-2.49	5.61e-18	3.24e-16
COL14A1	-2.46	5.31e-15	2.49e-13
PCDH19	-2.42	3.85e-33	6.51e-31
CD55	-2.4	4.71e-25	4.4e-23
ADAMTS17	-2.36	6.52e-52	3.45e-49
LRRC4C	-2.36	9.78e-18	5.54e-16
2310002F09RIK	-2.33	3.71e-16	1.91e-14
PHACTR1	-2.32	4.67e-28	5.68e-26
TEC	-2.32	4e-21	2.87e-19
VEGFC	-2.23	2.09e-31	3.16e-29
ADAMTS2	-2.2	5.06e-43	1.52e-40
RAB30	-2.2	1.74e-24	1.54e-22
CNTNAP2	-2.19	1.12e-38	2.64e-36
SLC16A1	-2.18	1.12e-17	6.31e-16
POSTN	-2.16	1.86e-47	7.86e-45
LRP1B	-2.16	7.34e-24	6.29e-22
NKAIN2	-2.16	7.83e-24	6.66e-22
RASA4	-2.15	3.15e-14	1.38e-12
RXFP2	-2.13	2.42e-49	1.16e-46
GM5149	-2.13	2.28e-33	3.9e-31
SULT5A1	-2.13	2.36e-22	1.84e-20
SMOC2	-2.1	9.66e-80	2.49e-76
B830012L14RIK	-2.09	2.45e-34	4.55e-32
SLIT3	-2.09	2.49e-27	2.87e-25
TLE2	-2.09	2.24e-16	1.18e-14
OLFR1033	-2.08	1.22e-29	1.61e-27
FAP	-2.01	5.02e-53	2.88e-50
LTBP1	-2	1.05e-38	2.5e-36
MILL2	-2	2.38e-18	1.41e-16
MIRG	-1.99	8.44e-29	1.04e-26
KCND3	-1.98	7.29e-15	3.37e-13
ADAM12	-1.95	2.24e-30	3.06e-28
MKX	-1.93	8.47e-15	3.88e-13
REPS2	-1.92	4.52e-27	5.1e-25
TOX	-1.91	3.14e-16	1.63e-14
PLSCR4	-1.91	4.03e-14	1.74e-12
MTUS1	-1.88	6.85e-15	3.18e-13
COL6A1	-1.86	8.61e-15	3.94e-13
KIF21A	-1.85	7.93e-24	6.72e-22
IGFBP6	-1.85	1.94e-18	1.16e-16
L3MBTL4	-1.84	2.35e-16	1.23e-14
RUNX1T1	-1.82	1.47e-33	2.6e-31
P3H2	-1.82	2.8e-15	1.34e-13
PDZRN4	-1.8	1.01e-21	7.59e-20
PTGFR	-1.79	4.5e-15	2.13e-13
TMEM196	-1.78	1.71e-18	1.03e-16
TRABD2B	-1.77	3.63e-15	1.72e-13
GM30382	-1.76	4.26e-107	4.4e-103
LYPD6	-1.76	4.02e-25	3.81e-23
LMNTD1	-1.75	9.19e-24	7.72e-22
RIAN	-1.74	3.74e-68	5.15e-65
ESRRG	-1.74	4.17e-18	2.44e-16
TMEM108	-1.68	5.93e-14	2.51e-12
PARM1	-1.67	3.31e-21	2.39e-19
GRM8	-1.67	1.8e-15	8.77e-14
XKR4	-1.66	2.28e-33	3.9e-31
DLK1	-1.61	4.97e-18	2.89e-16
NHSL2	-1.5	1.14e-26	1.24e-24
ACKR3	-1.49	2.28e-29	2.89e-27
TGFB2	-1.49	1.65e-16	8.85e-15
IKZF2	-1.47	4.48e-32	7.13e-30
RSPO3	-1.47	8.36e-21	5.83e-19
DOCK9	-1.47	1.61e-20	1.09e-18
KANK1	-1.44	1.1e-19	6.98e-18
ADAMTS6	-1.43	2.17e-104	1.49e-100
FOXP2	-1.43	1.04e-80	3.08e-77
CDON	-1.43	4.44e-46	1.7e-43
SERPING1	-1.42	6.13e-21	4.35e-19
VEGFD	-1.42	1.13e-16	6.12e-15
CDH6	-1.37	3.48e-21	2.51e-19
CSGALNACT1	-1.37	1.7e-16	9.1e-15
DAPK1	-1.36	7.28e-31	1.04e-28
EBF3	-1.3	1.7e-44	5.68e-42
SEMA3C	-1.3	1.48e-22	1.17e-20
GRIA1	-1.27	4.64e-28	5.68e-26
ANTXR1	-1.27	1.04e-25	1.04e-23
A830012C17RIK	-1.24	6.46e-15	3.01e-13
HIVEP2	-1.23	2.5e-66	2.88e-63
PCDH15	-1.23	1.21e-17	6.82e-16
KHDRBS2	-1.22	5.09e-25	4.74e-23
CELF2	-1.21	9.47e-43	2.79e-40
PLOD2	-1.2	1.61e-32	2.64e-30
TRPM3	-1.19	4.03e-26	4.2e-24
NCAM2	-1.19	5.5e-19	3.41e-17
MID1	-1.17	1.28e-18	7.71e-17
ANKRD12	-1.16	8e-28	9.51e-26
CGNL1	-1.16	1.22e-14	5.49e-13
EDA	-1.13	4.55e-23	3.68e-21
PMEPA1	-1.11	3.34e-16	1.73e-14
SFRP1	-1.1	1.6e-24	1.42e-22
STARD13	-1.09	1.79e-36	3.73e-34
DCAF6	-1.09	5.96e-25	5.53e-23
ADAMTS12	-1.07	1.2e-21	8.9e-20
ZBTB7C	-1.06	2.79e-31	4.14e-29
SRGAP3	-1.06	2.04e-17	1.14e-15
LRIG1	-1.06	2.27e-14	1e-12
SVIL	-1.04	3.79e-56	2.7e-53
PDCD4	-1.04	7.07e-27	7.73e-25
CYP7B1	-1.04	2.64e-25	2.55e-23
PRICKLE1	-1.02	1e-55	6.89e-53
CHST11	-1.02	1.49e-18	8.97e-17
FOXP1	-1.01	2.33e-45	8.6e-43
MEG3	-0.99	4.62e-77	9.54e-74
SEMA3D	-0.99	6.75e-54	4.23e-51
IL1RAPL1	-0.96	3.19e-51	1.65e-48
ST6GAL1	-0.93	4.29e-16	2.19e-14
4930402H24RIK	-0.92	2.37e-15	1.14e-13
EYA4	-0.92	2.3e-14	1.02e-12
EPB41L3	-0.91	1.03e-13	4.25e-12
PCSK5	-0.9	7.42e-44	2.29e-41
PDGFD	-0.88	1.93e-25	1.9e-23
KDM5B	-0.87	3.27e-21	2.37e-19
ADAMTSL1	-0.86	4.5e-70	6.64e-67
STXBP6	-0.86	2.02e-30	2.78e-28
COL1A2	-0.84	8.99e-24	7.59e-22
LAMA2	-0.83	3.17e-20	2.1e-18
LAMA4	-0.82	2.5e-36	5.16e-34
THSD7A	-0.82	6.68e-16	3.36e-14
AKAP12	-0.81	2.52e-20	1.69e-18
KCND2	-0.79	1.46e-46	5.79e-44
KLHL29	-0.77	4.92e-16	2.49e-14
KIRREL3	-0.75	2.69e-32	4.38e-30
BNC2	-0.73	2.22e-92	7.65e-89
GULP1	-0.73	1.85e-33	3.25e-31
COL1A1	-0.71	4.97e-16	2.51e-14
GALNT17	-0.68	4.4e-23	3.58e-21
NEGR1	-0.68	5.94e-23	4.8e-21
PLAGL1	-0.66	6.43e-20	4.17e-18
IGFBP5	-0.63	4.31e-22	3.31e-20
PHACTR2	-0.63	1.75e-14	7.77e-13
RALGPS2	-0.6	2.22e-15	1.07e-13
NTN1	-0.54	5.51e-31	8.13e-29
NCAM1	-0.54	1.01e-24	9.12e-23
CERS6	-0.54	6.06e-20	3.94e-18
COL5A2	-0.5	8.38e-15	3.85e-13
COL3A1	-0.48	1.86e-15	9.02e-14
FOXN3	-0.48	9.26e-14	3.86e-12
MIR99AHG	-0.46	2.55e-44	8.1e-42
CDKN1C	-0.44	1.52e-14	6.81e-13
SDK1	-0.41	1.72e-37	3.74e-35
TSHZ2	-0.41	4.64e-30	6.23e-28
FARP1	-0.4	3.21e-19	2.01e-17
MBNL2	-0.39	1.01e-13	4.19e-12
PLCL1	-0.38	1e-13	4.18e-12
PARD3B	-0.37	1.91e-31	2.95e-29
CPED1	-0.32	4.34e-23	3.55e-21
PIEZO2	-0.3	5.85e-22	4.43e-20
ZBTB20	-0.27	2.5e-31	3.75e-29
MIR100HG	-0.26	1.12e-24	1.01e-22
SSBP2	-0.25	5.56e-17	3.06e-15
KCNQ1OT1	-0.21	8.8e-19	5.4e-17
ALCAM	-0.19	1.29e-21	9.52e-20
ZFPM2	-0.18	1.47e-14	6.6e-13
TCF12	0.23	9.26e-15	4.23e-13
STAG1	0.32	6.16e-16	3.1e-14
FUBP1	0.33	7.63e-14	3.21e-12
HNRNPA2B1	0.36	8.92e-20	5.69e-18
FIGN	0.36	3.03e-14	1.32e-12
PHIP	0.42	5.68e-14	2.42e-12
SRSF7	0.42	8.05e-14	3.38e-12
ALDH1A2	0.46	1.44e-16	7.73e-15
EXOC4	0.46	1.88e-15	9.1e-14
EIF4G3	0.46	9.7e-14	4.04e-12
DDX5	0.47	2.5e-24	2.17e-22
CPSF6	0.49	1.31e-14	5.89e-13
CUX1	0.49	4.31e-14	1.85e-12
LHFP	0.54	7.93e-18	4.53e-16
HNRNPU	0.57	1.2e-15	5.95e-14
TCF4	0.59	8.23e-26	8.42e-24
PDS5A	0.59	9.68e-17	5.25e-15
ANK3	0.61	1.07e-28	1.31e-26
TENM4	0.62	5.9e-27	6.62e-25
CNTLN	0.63	1.35e-15	6.68e-14
TRA2B	0.63	2.4e-15	1.16e-13
CBX5	0.65	6.67e-19	4.13e-17
XPO1	0.65	5.79e-18	3.33e-16
TAF15	0.67	2.7e-20	1.8e-18
ARL15	0.68	2.59e-26	2.76e-24
ASAP1	0.68	3.21e-19	2.01e-17
UHRF2	0.7	1.28e-22	1.02e-20
PAWR	0.7	8.32e-16	4.16e-14
ITGA9	0.71	1.45e-34	2.77e-32
TENM3	0.76	7.13e-68	9.21e-65
RELN	0.77	1.15e-20	7.91e-19
ROBO1	0.77	1.69e-20	1.14e-18
USP37	0.79	9.76e-15	4.42e-13
SLCO3A1	0.79	1.91e-14	8.49e-13
MLLT3	0.8	1.24e-37	2.75e-35
TAF1D	0.8	7.81e-24	6.66e-22
NUCKS1	0.81	2.21e-16	1.17e-14
DNM3OS	0.81	8.38e-15	3.85e-13
IMMP2L	0.83	3.79e-14	1.64e-12
SRSF10	0.84	4.89e-28	5.91e-26
NKAIN3	0.85	6.92e-27	7.61e-25
SMCHD1	0.86	8.85e-26	9.01e-24
SH3KBP1	0.87	7.31e-19	4.51e-17
FAT3	0.87	1.06e-15	5.27e-14
A630089N07RIK	0.87	2.79e-14	1.22e-12
HMGB2	0.88	6.22e-29	7.79e-27
PTN	0.89	6.2e-40	1.62e-37
GM47283	0.89	5.12e-15	2.41e-13
SH3RF1	0.91	3.07e-18	1.81e-16
2610020C07RIK	0.92	3.65e-16	1.88e-14
OXR1	0.92	8.38e-14	3.5e-12
DEK	0.93	4.15e-20	2.72e-18
GJC1	0.93	2.36e-14	1.04e-12
SUZ12	0.94	8.85e-22	6.65e-20
MAT2A	0.95	6.29e-25	5.8e-23
BAZ1B	0.95	7.87e-23	6.33e-21
RASAL2	0.97	7.46e-17	4.07e-15
SLF1	1	2.48e-24	2.16e-22
EMILIN1	1	1.07e-17	6.03e-16
HOXD11	1	6.37e-17	3.5e-15
SCLT1	1.02	2.04e-29	2.6e-27
NASP	1.03	6.39e-34	1.14e-31
DGCR8	1.03	5.93e-15	2.78e-13
RIF1	1.05	3.96e-32	6.35e-30
INPP4B	1.05	4.95e-15	2.34e-13
SPATA5	1.07	7.12e-18	4.08e-16
NOP56	1.11	1.26e-14	5.68e-13
SNHG3	1.12	1.71e-15	8.39e-14
RAD51B	1.14	2.85e-43	8.66e-41
TFDP1	1.14	8.99e-17	4.89e-15
LNPK	1.14	2.26e-16	1.19e-14
NUP160	1.14	6.34e-14	2.68e-12
NSD2	1.16	1.76e-46	6.86e-44
SAE1	1.16	1.67e-22	1.31e-20
CCDC34	1.17	3.93e-18	2.3e-16
SLBP	1.17	1.44e-17	8.07e-16
TIAM1	1.17	2.5e-15	1.2e-13
CDK14	1.18	1.94e-25	1.9e-23
RUNX2	1.18	2.37e-20	1.59e-18
NUP205	1.18	2.05e-16	1.09e-14
RANBP17	1.21	5.54e-14	2.36e-12
HAT1	1.22	9.11e-21	6.32e-19
GSTCD	1.22	3.01e-14	1.32e-12
TMPO	1.23	2.66e-47	1.08e-44
FHL2	1.23	6.33e-31	9.09e-29
TTLL4	1.23	4.23e-14	1.83e-12
USP1	1.23	5.89e-14	2.5e-12
PBX3	1.24	6.52e-63	6.41e-60
LSAMP	1.24	2.24e-42	6.52e-40
CKAP5	1.25	1.17e-41	3.23e-39
1600010M07RIK	1.25	1.63e-29	2.11e-27
MAD1L1	1.25	3.25e-18	1.92e-16
RAD21	1.27	1.27e-18	7.67e-17
TIPIN	1.28	4.02e-21	2.87e-19
FAT1	1.29	6.22e-21	4.41e-19
EZH2	1.3	5.52e-52	3e-49
BUB3	1.3	1.3e-15	6.43e-14
9630014M24RIK	1.31	1.11e-13	4.59e-12
CEP295	1.32	3.42e-22	2.65e-20
TERF1	1.33	1.35e-22	1.08e-20
TYMS	1.33	2.28e-21	1.67e-19
DOCK10	1.34	1.17e-27	1.38e-25
NETO2	1.34	3.12e-26	3.29e-24
RFWD3	1.38	1.41e-24	1.25e-22
POLA1	1.39	9.4e-45	3.18e-42
MBNL3	1.39	2.9e-18	1.72e-16
TOPBP1	1.43	6.03e-31	8.78e-29
PID1	1.43	3.03e-24	2.62e-22
SPIDR	1.44	5.94e-28	7.13e-26
CSE1L	1.44	3.51e-18	2.06e-16
SKA2	1.46	5.22e-22	3.98e-20
CXCL12	1.46	5.53e-17	3.06e-15
SKP2	1.46	1.15e-14	5.2e-13
ARHGAP6	1.47	2.98e-17	1.65e-15
FLI1	1.5	1.48e-34	2.8e-32
MPHOSPH9	1.5	7.88e-19	4.85e-17
PRIM2	1.51	4.37e-29	5.51e-27
MRE11A	1.51	9.51e-15	4.33e-13
DLEU2	1.52	3.46e-59	2.98e-56
ALG13	1.52	2.9e-16	1.51e-14
CEP192	1.53	7.89e-40	2.04e-37
LMNB1	1.54	3.66e-48	1.61e-45
NEMP1	1.56	4.65e-18	2.71e-16
TRIM37	1.56	7.6e-16	3.81e-14
CDC7	1.58	4.16e-20	2.72e-18
PRIM1	1.58	4.5e-16	2.29e-14
ZRANB3	1.59	2.23e-21	1.64e-19
WEE1	1.61	7e-25	6.43e-23
CACNB2	1.61	2.24e-16	1.18e-14
DNMT1	1.62	9.73e-19	5.95e-17
CDK1	1.64	4.6e-25	4.32e-23
PCLAF	1.66	1.08e-30	1.52e-28
ETS1	1.68	2.41e-16	1.26e-14
CALCRL	1.68	1.96e-14	8.71e-13
HMGA2	1.7	8.88e-38	1.99e-35
GDNF	1.72	2.24e-37	4.82e-35
PLCB1	1.72	1.25e-19	7.91e-18
CHAF1A	1.72	1.03e-15	5.11e-14
HIRIP3	1.74	1.63e-15	7.98e-14
FREM1	1.76	2.64e-42	7.57e-40
HELLS	1.76	3.87e-33	6.51e-31
SMC2	1.78	1.73e-44	5.68e-42
C530008M17RIK	1.78	1.44e-20	9.79e-19
MTHFD1L	1.79	4.11e-16	2.1e-14
SASS6	1.8	6.3e-14	2.66e-12
CDT1	1.82	5.02e-14	2.15e-12
AI506816	1.83	3.54e-16	1.83e-14
CDK5RAP2	1.84	9.86e-36	1.98e-33
HIST1H4I	1.84	3.54e-14	1.54e-12
WDR76	1.85	1.19e-23	9.88e-22
SOX5	1.87	1.29e-39	3.24e-37
E2F3	1.87	4.2e-35	8.18e-33
HAUS6	1.87	9.68e-25	8.81e-23
NUP107	1.87	4.42e-20	2.88e-18
ATAD2	1.89	4.77e-78	1.09e-74
NCAPD3	1.89	1.05e-41	2.93e-39
NDE1	1.89	1.21e-16	6.5e-15
HJURP	1.9	4.2e-58	3.47e-55
ZFP367	1.9	4.06e-16	2.08e-14
G2E3	1.93	6.88e-26	7.11e-24
ZEB2	1.95	6.58e-20	4.25e-18
KCTD18	1.97	4.35e-25	4.1e-23
DTL	1.99	1.69e-34	3.17e-32
SMC4	2	5.9e-65	6.42e-62
GMNN	2	6.51e-15	3.02e-13
BIRC5	2.02	3.53e-26	3.7e-24
RRM1	2.02	1.24e-23	1.03e-21
CEP152	2.03	7.23e-20	4.66e-18
CCNB2	2.03	8.47e-18	4.81e-16
SPC24	2.04	1.21e-22	9.68e-21
PDE3B	2.05	1.06e-20	7.31e-19
SPC25	2.08	2.3e-27	2.67e-25
SLC43A3	2.08	4.18e-21	2.98e-19
TK1	2.09	3.24e-15	1.54e-13
POLH	2.09	1.63e-14	7.25e-13
4930503L19RIK	2.1	6.24e-15	2.92e-13
ATAD5	2.12	3.99e-42	1.13e-39
CENPK	2.12	2.53e-34	4.66e-32
RBL1	2.16	2.87e-21	2.09e-19
WDHD1	2.18	1.07e-25	1.07e-23
KNSTRN	2.18	2.37e-14	1.04e-12
CENPA	2.19	6.01e-26	6.24e-24
ELDR	2.21	1.75e-15	8.55e-14
IQGAP2	2.22	4.44e-49	2.09e-46
KIF24	2.24	2.09e-31	3.16e-29
KIF26B	2.25	1.98e-20	1.33e-18
RAD51	2.25	2.56e-20	1.71e-18
CCNB1	2.25	3.51e-14	1.53e-12
VRK1	2.26	4.3e-24	3.71e-22
DBF4	2.26	1.09e-21	8.1e-20
RANGAP1	2.26	3.44e-19	2.15e-17
CHEK2	2.26	9.61e-15	4.36e-13
PLK4	2.27	2.67e-25	2.57e-23
MMS22L	2.29	9.13e-61	8.2e-58
RMI2	2.29	3.62e-22	2.79e-20
ZGRF1	2.3	2.2e-27	2.59e-25
TACC3	2.34	3.51e-25	3.34e-23
NUSAP1	2.36	4.77e-38	1.08e-35
MCPH1	2.38	2.65e-47	1.08e-44
CCNE2	2.4	1.34e-18	8.05e-17
ANGPT2	2.41	6.73e-18	3.86e-16
FBXO5	2.42	7.47e-20	4.79e-18
TPX2	2.46	3.55e-37	7.56e-35
DNA2	2.46	1.4e-24	1.25e-22
CENPE	2.47	5.45e-53	3.05e-50
CENPU	2.47	4.99e-17	2.76e-15
BLM	2.48	7.4e-45	2.59e-42
TRIP13	2.48	4.1e-19	2.55e-17
RBBP8	2.51	1.56e-29	2.02e-27
CENPN	2.54	1.83e-24	1.6e-22
CENPF	2.55	1.38e-30	1.94e-28
INCENP	2.55	3.84e-27	4.38e-25
CENPH	2.56	2.01e-44	6.5e-42
BORA	2.57	1.95e-30	2.73e-28
POLE	2.65	1.81e-40	4.85e-38
AURKB	2.66	3.49e-25	3.34e-23
NDC1	2.67	1.02e-25	1.02e-23
TRIM59	2.72	1.33e-26	1.43e-24
CLSPN	2.73	2.08e-35	4.13e-33
DDX11	2.74	9.61e-24	8.04e-22
E2F8	2.74	2.02e-16	1.08e-14
FANCA	2.75	6.64e-27	7.33e-25
CKAP2	2.75	7.67e-21	5.39e-19
SHCBP1	2.77	2.05e-31	3.14e-29
BUB1B	2.77	7.85e-21	5.5e-19
SGO2A	2.77	8.29e-20	5.31e-18
A330040F15RIK	2.79	2.09e-18	1.25e-16
CENPP	2.8	1.32e-75	2.48e-72
KIF20B	2.8	8.14e-45	2.8e-42
FOXM1	2.8	9.4e-16	4.69e-14
TOP2A	2.81	1.38e-125	2.86e-121
MKI67	2.88	2.21e-72	3.81e-69
MYBL2	2.88	5.81e-14	2.47e-12
CCDC18	2.93	1.91e-23	1.57e-21
NCAPD2	2.94	7.39e-44	2.29e-41
MASTL	2.94	4.07e-27	4.63e-25
PRC1	2.95	9.48e-46	3.56e-43
TICRR	3	2.71e-30	3.69e-28
CEP128	3.01	2.64e-55	1.76e-52
RAD18	3.02	6.42e-45	2.29e-42
RACGAP1	3.06	2.3e-39	5.65e-37
NCAPH	3.06	3.94e-20	2.59e-18
KIFC1	3.08	9.73e-30	1.29e-27
ZWILCH	3.12	1.67e-53	9.87e-51
LOCKD	3.14	1.51e-37	3.32e-35
RAD51AP1	3.14	1.28e-25	1.27e-23
CDCA8	3.15	5.64e-34	1.01e-31
CDC25C	3.15	4.91e-16	2.49e-14
TUBE1	3.15	1.47e-15	7.22e-14
BRIP1	3.19	5.14e-58	4.08e-55
ANLN	3.19	4.73e-45	1.71e-42
E2F7	3.2	7.75e-26	7.97e-24
SPDL1	3.22	2.86e-16	1.49e-14
TRAIP	3.23	7.99e-18	4.55e-16
NCAPG2	3.24	4.1e-51	2.06e-48
CDCA2	3.27	3.78e-56	2.7e-53
ASPM	3.27	4.81e-30	6.41e-28
RAD54B	3.28	1.12e-36	2.36e-34
KIF22	3.28	7.38e-29	9.18e-27
BRCA1	3.31	8.57e-48	3.69e-45
CCNF	3.33	2.79e-34	5.05e-32
CIP2A	3.34	7.1e-21	5.01e-19
KNL1	3.35	3.13e-70	4.98e-67
SORCS1	3.36	1.52e-40	4.12e-38
NUF2	3.41	9.48e-26	9.6e-24
SGO1	3.47	7.62e-36	1.54e-33
E2F2	3.48	8.14e-14	3.41e-12
DIAPH3	3.49	2.97e-93	1.23e-89
NCAPG	3.49	8.46e-32	1.32e-29
KIF14	3.49	1.73e-22	1.36e-20
EXO1	3.49	2.55e-22	1.98e-20
EME1	3.49	1.17e-18	7.1e-17
CIT	3.51	1.61e-39	4e-37
SPAG5	3.51	7.23e-25	6.61e-23
DLGAP5	3.54	1.33e-26	1.43e-24
AURKA	3.55	2.93e-21	2.13e-19
KNTC1	3.57	6.16e-55	3.98e-52
SKA3	3.6	4.73e-22	3.62e-20
KIFC5B	3.61	3.08e-27	3.54e-25
MELK	3.62	1.08e-34	2.09e-32
HMMR	3.65	6.24e-33	1.03e-30
GM14091	3.67	6.74e-17	3.69e-15
KIF18A	3.69	3.63e-35	7.14e-33
BUB1	3.71	3.97e-39	9.66e-37
ARHGAP19	3.73	2.24e-15	1.08e-13
ARHGAP11A	3.74	2.32e-25	2.26e-23
KIF2C	3.78	2.46e-19	1.55e-17
KIF11	3.79	5.25e-67	6.39e-64
ESCO2	3.79	4.1e-30	5.54e-28
GEN1	3.8	1.33e-24	1.19e-22
KIF23	3.82	5.48e-51	2.7e-48
POLQ	3.87	1.25e-38	2.9e-36
CKAP2L	3.88	8.57e-32	1.33e-29
GM32647	3.89	5.74e-31	8.41e-29
EFCAB11	3.92	5.85e-39	1.41e-36
ANKLE1	3.95	3.35e-20	2.21e-18
NSL1	3.97	1.41e-17	7.87e-16
BARD1	3.99	2.01e-30	2.78e-28
ESPL1	3.99	5.29e-22	4.02e-20
STIL	4.01	2.73e-36	5.58e-34
ECT2	4.05	4.21e-64	4.35e-61
DEPDC1A	4.09	2.24e-38	5.13e-36
MCM10	4.1	8.54e-21	5.94e-19
MIS18BP1	4.22	1.87e-48	8.4e-46
FANCD2	4.22	6.57e-27	7.29e-25
NDC80	4.23	2.22e-40	5.89e-38
TTK	4.27	2.27e-62	2.13e-59
PIF1	4.3	6.75e-17	3.69e-15
CEP55	4.32	8.58e-40	2.19e-37
NEIL3	4.36	3.13e-57	2.4e-54
RTKN2	4.4	2.5e-15	1.2e-13
KIF15	4.41	8.95e-98	4.62e-94
IQGAP3	4.41	6.02e-22	4.54e-20
CENPI	4.42	2.61e-25	2.53e-23
KIF4	4.5	9.45e-54	5.75e-51
GM41555	4.56	1.1e-20	7.61e-19
SKA1	4.58	4.86e-32	7.66e-30
KIF18B	4.58	2.27e-27	2.66e-25
PARPBP	4.59	1.84e-29	2.36e-27
PRR11	4.68	6.31e-31	9.09e-29
BC030867	5.23	1.09e-19	6.94e-18
DEPDC1B	5.84	9.73e-24	8.11e-22

### Sheet: Cluster 7 vs 10
Gene	Log Fold Change	p-value	padj
GM32647	-3.56	9.13e-21	1.69e-18
SORCS1	-2.99	3.2e-23	7.21e-21
TTPA	-2.49	3.42e-08	1.67e-06
ETV4	-2.48	5.89e-09	3.23e-07
TBX3	-2.22	7.36e-09	3.96e-07
MCF2	-1.96	1.89e-09	1.16e-07
IQGAP2	-1.89	2.52e-25	6.84e-23
KIF26B	-1.8	6.95e-10	4.58e-08
CXCL12	-1.71	1.74e-19	2.92e-17
FREM1	-1.68	1.68e-31	7.07e-29
HMGA2	-1.66	1.41e-28	4.7e-26
GM49708	-1.66	5.2e-14	5.46e-12
GDNF	-1.65	3.69e-26	1.05e-23
CALCRL	-1.57	1.59e-09	9.85e-08
SLCO1A4	-1.55	1.65e-13	1.64e-11
ETS1	-1.43	6.42e-08	3.03e-06
FLI1	-1.36	3.49e-20	6.17e-18
FHL2	-1.35	8.33e-32	3.67e-29
SOX5	-1.34	4.64e-14	5e-12
HGF	-1.32	8.81e-09	4.68e-07
AMOT	-1.23	2.27e-09	1.37e-07
GM29771	-1.22	1.71e-12	1.48e-10
ASIC2	-1.19	2.05e-14	2.31e-12
MBNL3	-1.19	2.82e-09	1.67e-07
RUNX2	-1.18	3.31e-15	3.91e-13
NOVA1	-1.18	5.18e-14	5.46e-12
PID1	-1.17	5.59e-12	4.6e-10
LSAMP	-1.16	1.22e-29	4.57e-27
9630014M24RIK	-1.16	6.48e-08	3.04e-06
E2F3	-1.08	1.13e-07	5.18e-06
HELLS	-1.04	1.03e-07	4.77e-06
NETO2	-1.03	8.94e-11	6.53e-09
FAT1	-1	1.79e-09	1.1e-07
RELN	-0.96	1.36e-28	4.63e-26
PIK3R3	-0.96	1.31e-10	9.35e-09
SLCO3A1	-0.89	9.15e-16	1.22e-13
MYLK	-0.87	1.01e-09	6.53e-08
ROBO1	-0.85	1.68e-21	3.29e-19
MLLT3	-0.79	2.4e-31	9.91e-29
PBX3	-0.79	4.48e-19	7.4e-17
EMILIN1	-0.79	1.23e-08	6.43e-07
PTN	-0.77	1.89e-24	4.63e-22
HOXD11	-0.76	1.56e-07	6.95e-06
TANC1	-0.75	2.87e-12	2.46e-10
ITGA9	-0.73	1.16e-32	5.77e-30
SH3RF1	-0.71	1.92e-08	9.62e-07
ZSWIM6	-0.7	6.45e-09	3.51e-07
PAWR	-0.68	1.69e-12	1.47e-10
DNM3OS	-0.68	1.9e-08	9.57e-07
CCND2	-0.66	3.93e-18	6.02e-16
ANK3	-0.63	5.21e-28	1.61e-25
TENM3	-0.6	3.76e-33	2.07e-30
TENM4	-0.6	2.27e-22	4.79e-20
FN1	-0.59	9.77e-13	8.68e-11
HSP90B1	-0.56	8.26e-09	4.42e-07
TMTC2	-0.55	4.16e-08	2.02e-06
GLCCI1	-0.55	4.97e-07	2.02e-05
NKAIN3	-0.54	5.91e-09	3.24e-07
HIVEP1	-0.51	7.03e-09	3.8e-07
ARL15	-0.5	5.5e-12	4.54e-10
LHFP	-0.49	2.03e-13	2e-11
MCU	-0.48	3.82e-08	1.86e-06
TCF4	-0.46	3.76e-15	4.42e-13
ALDH1A2	-0.44	9.21e-13	8.26e-11
TRIM24	-0.44	2.38e-10	1.67e-08
MAML3	-0.4	3.39e-07	1.43e-05
CADM1	-0.39	1.56e-12	1.36e-10
CPSF6	-0.38	2.25e-08	1.12e-06
DDX5	-0.37	9.46e-13	8.45e-11
PDZD2	-0.3	4.01e-09	2.29e-07
FIGN	-0.29	4.54e-09	2.56e-07
MDK	-0.29	5.29e-07	2.14e-05
FUBP1	-0.27	7.63e-10	4.99e-08
MAML2	-0.27	2.48e-07	1.08e-05
TUT4	-0.26	7.81e-10	5.09e-08
MSI2	-0.26	1.3e-07	5.88e-06
CDH11	-0.24	2.74e-11	2.08e-09
ROBO2	-0.21	4.48e-07	1.86e-05
TCF12	-0.2	1.4e-12	1.23e-10
PTMA	-0.19	5.01e-09	2.78e-07
ETL4	-0.18	7.6e-10	4.99e-08
RPL41	-0.18	4.81e-07	1.97e-05
FBXL7	-0.17	1.67e-13	1.66e-11
GHR	-0.17	4.55e-07	1.87e-05
PBX1	-0.14	3.11e-38	2.68e-35
MECOM	-0.14	2.97e-11	2.24e-09
MEIS2	-0.13	1.6e-22	3.46e-20
GPC3	-0.13	2.57e-15	3.13e-13
GPC6	-0.1	4.2e-13	4e-11
KCNQ1OT1	0.14	3.1e-07	1.32e-05
MALAT1	0.18	4.43e-40	4.39e-37
ZFPM2	0.19	1.58e-10	1.12e-08
ZBTB20	0.19	1.56e-09	9.68e-08
PIEZO2	0.23	2.34e-11	1.79e-09
NTN1	0.26	1.44e-07	6.48e-06
MIR99AHG	0.27	2.14e-13	2.09e-11
CASK	0.27	2.51e-08	1.25e-06
FBN2	0.28	2.54e-07	1.1e-05
EFNA5	0.29	1.04e-11	8.29e-10
FARP1	0.29	1.76e-09	1.08e-07
RBMS1	0.29	1.35e-08	7e-07
CDKN1C	0.31	6.7e-07	2.67e-05
TSHZ2	0.32	1.72e-17	2.49e-15
PRKCA	0.34	6.45e-07	2.58e-05
NTM	0.36	3.5e-09	2.02e-07
IGFBP5	0.36	6.3e-07	2.53e-05
NHS	0.37	6.13e-11	4.54e-09
AKAP13	0.37	2.36e-09	1.42e-07
PLCL1	0.37	3.63e-09	2.09e-07
CHD9	0.39	6.85e-07	2.72e-05
SPTBN1	0.41	2.08e-11	1.61e-09
NFIB	0.43	6.45e-20	1.12e-17
SORCS2	0.45	6.96e-08	3.25e-06
COL3A1	0.46	1.9e-10	1.34e-08
BNC2	0.47	1.77e-57	5e-54
ADAMTSL1	0.47	4.11e-32	1.85e-29
CACHD1	0.48	1.08e-07	4.97e-06
EHBP1	0.48	1.23e-07	5.61e-06
PHACTR2	0.49	1.48e-08	7.6e-07
BICC1	0.5	6.34e-12	5.2e-10
PARD3B	0.51	2.55e-30	1.01e-27
RTN3	0.51	4.87e-08	2.34e-06
LARGE1	0.53	4.56e-18	6.86e-16
SDK1	0.54	4.53e-39	4.08e-36
PLAGL1	0.57	8.23e-13	7.48e-11
FOXN3	0.59	1.38e-13	1.39e-11
AKAP12	0.59	4.68e-11	3.47e-09
TGFBR3	0.6	2.52e-09	1.5e-07
TPM1	0.6	2.69e-07	1.16e-05
2610307P16RIK	0.62	1.45e-08	7.45e-07
CNTN4	0.62	4.26e-07	1.77e-05
SH3PXD2A	0.62	6.61e-07	2.64e-05
GULP1	0.63	1.28e-21	2.56e-19
SPARC	0.63	3.61e-08	1.76e-06
LAMC1	0.63	2.69e-07	1.16e-05
COL5A2	0.65	3.92e-16	5.4e-14
GAB1	0.65	1.54e-10	1.09e-08
PKDCC	0.65	3.75e-09	2.15e-07
AFDN	0.66	4.47e-15	5.18e-13
MDFIC	0.68	1.57e-11	1.22e-09
SKAP2	0.68	4.59e-07	1.88e-05
NCAM1	0.69	4.74e-25	1.25e-22
RALGPS2	0.69	1.09e-14	1.25e-12
MME	0.69	1.61e-07	7.16e-06
SLC12A6	0.7	7.14e-08	3.33e-06
SLC1A3	0.7	3.09e-07	1.32e-05
FAM110B	0.7	4.51e-07	1.86e-05
ANKRD12	0.71	1.08e-11	8.62e-10
WT1	0.71	1.12e-09	7.18e-08
HOXC5	0.71	4.91e-09	2.74e-07
CDH2	0.72	2.11e-14	2.35e-12
NAALADL2	0.72	4.97e-14	5.26e-12
KCND2	0.73	2.84e-36	2.01e-33
ZBTB7C	0.73	2.97e-15	3.54e-13
COL24A1	0.73	1.64e-08	8.38e-07
VIM	0.73	6.09e-08	2.88e-06
DCAF6	0.74	3.85e-12	3.22e-10
MAST4	0.74	2.3e-09	1.39e-07
CYP7B1	0.76	5.62e-14	5.87e-12
GALNT17	0.77	2.15e-20	3.87e-18
SRGAP3	0.77	5.91e-10	3.96e-08
KIRREL3	0.78	1.32e-28	4.59e-26
SPATS2L	0.79	6.84e-13	6.33e-11
HEG1	0.79	2.26e-09	1.37e-07
CTTNBP2	0.79	5.62e-08	2.68e-06
C430049B03RIK	0.8	2.42e-15	2.98e-13
DAPK1	0.8	2.6e-13	2.53e-11
ST6GAL1	0.8	2.81e-11	2.13e-09
SEMA3D	0.81	9.34e-33	4.75e-30
NFIX	0.81	6.61e-10	4.37e-08
SRGAP1	0.82	1.38e-08	7.15e-07
COL1A2	0.83	1.12e-18	1.79e-16
TIAM2	0.83	4.8e-10	3.27e-08
NID1	0.83	3.24e-09	1.89e-07
TOM1L2	0.83	2.99e-08	1.47e-06
KLHL29	0.84	7.46e-16	9.99e-14
SGCD	0.84	5.83e-10	3.92e-08
FOXP1	0.85	7.28e-30	2.83e-27
STXBP6	0.85	6.31e-25	1.62e-22
STIM1	0.86	2.84e-07	1.22e-05
MAGI2	0.89	9.82e-11	7.13e-09
PARD3BOS1	0.89	6.03e-10	4.02e-08
KLF3	0.89	3.67e-09	2.11e-07
SLC44A1	0.9	2.81e-08	1.39e-06
RGMA	0.91	3.05e-10	2.12e-08
PENK	0.91	2.65e-09	1.57e-07
COL5A1	0.91	1.36e-07	6.15e-06
MAGI3	0.92	5.76e-16	7.77e-14
PGM5	0.92	1.62e-09	1e-07
CACNB4	0.92	2.33e-09	1.41e-07
IGFBP6	0.92	3.27e-07	1.38e-05
ADAMTS12	0.93	1.72e-15	2.14e-13
PRKN	0.93	4.55e-08	2.19e-06
LAMA4	0.94	3.41e-33	1.93e-30
PMEPA1	0.94	7.34e-12	5.97e-10
DPYD	0.94	3.36e-10	2.31e-08
SYNE2	0.94	3.38e-09	1.96e-07
DAAM1	0.94	4.78e-09	2.67e-07
HIVEP2	0.95	3.06e-42	3.57e-39
OGN	0.96	5e-09	2.78e-07
CPE	0.96	5.25e-08	2.51e-06
PCSK5	0.98	4.17e-39	3.93e-36
IKZF2	1	9.9e-17	1.38e-14
PDZRN4	1	1.5e-09	9.38e-08
KLF7	1	7.72e-09	4.13e-07
PDGFD	1.01	4.72e-26	1.32e-23
4930402H24RIK	1.01	1.2e-15	1.57e-13
LUZP2	1.01	4.31e-15	5.02e-13
GAS1	1.02	3.54e-12	3e-10
LRIG1	1.02	4.81e-12	3.99e-10
IL33	1.02	1.45e-08	7.45e-07
LAMA2	1.03	1.02e-22	2.23e-20
PLEKHG1	1.03	4.4e-13	4.15e-11
TEF	1.03	2.94e-08	1.45e-06
GM11149	1.04	5.65e-09	3.13e-07
BMPER	1.04	1.96e-07	8.65e-06
EML6	1.05	2.46e-07	1.07e-05
WNT5B	1.06	7.62e-13	7.03e-11
MAP1B	1.06	1.72e-08	8.72e-07
TLE2	1.06	1.97e-07	8.7e-06
TMTC4	1.07	1.19e-15	1.56e-13
SLC4A4	1.09	2.33e-21	4.52e-19
NCAM2	1.09	1.7e-15	2.13e-13
SFRP1	1.1	1.37e-20	2.49e-18
CGNL1	1.1	8.84e-13	7.97e-11
PLCH1	1.1	8.66e-09	4.61e-07
STARD5	1.1	3.26e-07	1.38e-05
ANTXR1	1.11	1.43e-18	2.27e-16
MATN2	1.11	5.27e-10	3.58e-08
DUSP16	1.11	2.95e-08	1.45e-06
IQSEC2	1.11	1.26e-07	5.71e-06
FSD1L	1.11	5.09e-07	2.07e-05
PRICKLE1	1.12	8.78e-54	1.74e-50
SFXN5	1.12	4.49e-07	1.86e-05
STYK1	1.13	3.59e-07	1.51e-05
CD46	1.13	4.49e-07	1.86e-05
PCDH11X	1.14	8.96e-11	6.53e-09
CLCN2	1.14	4.32e-09	2.45e-07
CLDN1	1.15	1.11e-09	7.09e-08
ADAMTS6	1.16	1.96e-76	1.29e-72
AHNAK	1.16	2.12e-09	1.29e-07
NTNG1	1.17	1.01e-13	1.04e-11
GRB14	1.17	2.7e-10	1.88e-08
EYA4	1.18	5.51e-18	8.21e-16
CELF2	1.19	2.33e-35	1.59e-32
COL8A2	1.2	6.05e-10	4.02e-08
EBF3	1.21	1.45e-33	8.7e-31
GRIA1	1.21	6.94e-23	1.55e-20
SERPING1	1.21	2.98e-15	3.54e-13
PKP4	1.22	1.33e-29	4.8e-27
IL1RAPL1	1.23	5.21e-57	1.29e-53
PCDH15	1.23	5.33e-16	7.24e-14
LMO4	1.23	1.48e-12	1.3e-10
ATP9A	1.23	1.67e-08	8.49e-07
MEG3	1.24	5.15e-78	5.11e-74
NHSL2	1.25	7.94e-19	1.28e-16
PIP5K1B	1.25	4.66e-07	1.91e-05
SH3RF3	1.26	1.52e-09	9.47e-08
GM16036	1.26	4.1e-09	2.33e-07
NCALD	1.26	1.2e-08	6.32e-07
SEMA3C	1.28	6.57e-20	1.13e-17
MTUS1	1.28	2.56e-09	1.52e-07
CDH3	1.28	2.63e-08	1.3e-06
THSD4	1.29	4.72e-10	3.22e-08
FOXP2	1.3	1.12e-64	4.42e-61
EMP1	1.3	3.55e-11	2.66e-09
SVIL	1.31	5.26e-58	1.74e-54
CDON	1.31	2.77e-35	1.83e-32
TGFB2	1.31	1.15e-13	1.17e-11
PLA2R1	1.31	1.15e-07	5.25e-06
GSN	1.32	3.25e-10	2.24e-08
TRPM3	1.33	9.71e-27	2.79e-24
PLCL2	1.33	2.12e-23	4.84e-21
CDH6	1.33	4.26e-18	6.45e-16
NRK	1.33	1.93e-07	8.54e-06
GM10134	1.33	5.94e-07	2.39e-05
NEGR1	1.34	2.5e-43	3.31e-40
CCDC15	1.34	5.51e-07	2.23e-05
CLIP4	1.35	1.02e-08	5.37e-07
DLK1	1.37	4.3e-14	4.69e-12
CERS4	1.37	1.05e-10	7.57e-09
STARD13	1.38	1.45e-40	1.52e-37
PLOD2	1.38	6.18e-33	3.23e-30
MACROD1	1.38	2.3e-07	1.01e-05
DOCK9	1.39	4.85e-17	6.87e-15
ARHGAP44	1.39	1.47e-10	1.05e-08
GAS7	1.4	1.03e-21	2.08e-19
GM17276	1.4	2.54e-09	1.51e-07
MAF	1.41	5.37e-08	2.57e-06
RIAN	1.43	1.61e-46	2.27e-43
SVEP1	1.43	5.78e-08	2.75e-06
RSPO3	1.44	6.33e-19	1.03e-16
FBLN5	1.44	1.82e-13	1.8e-11
ARL4A	1.44	5.88e-09	3.23e-07
ACKR3	1.45	1.07e-24	2.69e-22
PTPRM	1.46	4.68e-14	5.01e-12
KHDRBS2	1.47	1.52e-28	4.93e-26
PTGFR	1.47	1.05e-10	7.57e-09
GM30382	1.49	2.36e-80	4.69e-76
MACROD2	1.49	1.71e-18	2.7e-16
PMP22	1.49	3.03e-09	1.79e-07
LMNTD1	1.5	1.13e-17	1.66e-15
2024-09-06	1.5	3.07e-13	2.97e-11
TMCC3	1.5	1.18e-10	8.47e-09
CREB3L1	1.5	5.86e-09	3.23e-07
2900026A02RIK	1.51	3.81e-07	1.6e-05
TMEM108	1.52	2.12e-11	1.64e-09
EXOC6	1.53	1.34e-07	6.05e-06
PARM1	1.55	6.57e-18	9.72e-16
ASAP3	1.55	2.39e-11	1.82e-09
EPB41L3	1.56	4.14e-25	1.11e-22
NUAK1	1.56	3.99e-07	1.67e-05
NAV2	1.57	1.45e-25	4e-23
B830012L14RIK	1.57	1.67e-21	3.29e-19
2310002F09RIK	1.58	3.72e-10	2.55e-08
A830012C17RIK	1.59	1.47e-19	2.5e-17
CPNE8	1.59	4.71e-14	5.02e-12
MYO6	1.6	7.23e-09	3.9e-07
NLGN1	1.61	1.29e-08	6.72e-07
CDH9	1.62	1.06e-08	5.59e-07
EDA	1.64	6.07e-33	3.23e-30
FAM13A	1.64	4.36e-11	3.25e-09
MIRG	1.65	7.83e-20	1.34e-17
DOK6	1.65	2.18e-11	1.67e-09
SGCZ	1.66	3.47e-08	1.69e-06
SLIT3	1.67	2.83e-18	4.39e-16
OLFR1033	1.69	4.47e-21	8.43e-19
TOX	1.69	9.87e-13	8.74e-11
LGI2	1.7	4.19e-08	2.03e-06
ZFHX4	1.7	1.01e-07	4.7e-06
COL6A1	1.71	4.56e-13	4.26e-11
CCDC148	1.71	2.49e-09	1.49e-07
COL8A1	1.71	2.33e-07	1.02e-05
MID1	1.72	3.67e-28	1.15e-25
GM16201	1.72	1.91e-08	9.58e-07
HCK	1.72	6.77e-08	3.17e-06
LRP4	1.73	2.59e-14	2.87e-12
COL6A2	1.75	1.14e-11	8.99e-10
TMEM196	1.76	2.39e-17	3.43e-15
RHOJ	1.76	2.63e-15	3.16e-13
ADAMTS3	1.77	5.58e-10	3.77e-08
SYNPR	1.77	2.68e-07	1.16e-05
REPS2	1.78	2.08e-22	4.43e-20
DCN	1.78	1.78e-12	1.53e-10
CAPN6	1.79	6.11e-14	6.31e-12
UNC13C	1.79	6.2e-10	4.11e-08
AW551984	1.8	1.31e-08	6.8e-07
CDH10	1.81	1.49e-09	9.37e-08
GLT8D2	1.82	2.19e-07	9.64e-06
SLC22A15	1.83	2.71e-07	1.16e-05
MILL2	1.86	1.3e-15	1.68e-13
TAFA5	1.87	5.07e-15	5.85e-13
KANK1	1.88	4.93e-25	1.28e-22
LYPD6	1.88	2.21e-24	5.34e-22
JUN	1.88	1.45e-08	7.45e-07
XKR4	1.89	2.06e-34	1.32e-31
CTH	1.89	8.71e-10	5.65e-08
RXFP2	1.9	6.61e-37	5.24e-34
SULT5A1	1.92	1.93e-18	3.01e-16
PCDH7	1.92	3.82e-13	3.66e-11
KCNB2	1.93	3.18e-14	3.5e-12
GRIK1	1.93	1.16e-13	1.18e-11
HECW2	1.93	2.7e-07	1.16e-05
PAPSS2	1.94	7.89e-10	5.13e-08
SHC2	1.94	6.33e-07	2.53e-05
KCND3	1.95	1.64e-13	1.64e-11
RASA4	1.95	3.63e-12	3.06e-10
RUNX1T1	1.96	2.57e-32	1.24e-29
VEGFD	1.96	6.17e-22	1.26e-19
PHACTR1	1.96	3.8e-21	7.25e-19
P3H2	1.97	9.87e-16	1.3e-13
KIF21A	1.98	1.3e-23	3e-21
EBF2	1.99	1.27e-10	9.05e-09
DMD	2.02	8.75e-24	2.07e-21
ARHGAP18	2.02	1.35e-15	1.73e-13
RNF152	2.03	3.53e-07	1.49e-05
VEGFC	2.05	1.65e-24	4.08e-22
ADAMTS18	2.05	1.43e-07	6.41e-06
ADAM12	2.08	5.58e-29	1.97e-26
ZFP385B	2.09	3.82e-13	3.66e-11
CLSTN2	2.11	2.48e-15	3.04e-13
BCAR3	2.14	1.47e-09	9.26e-08
MASP1	2.15	1.5e-08	7.66e-07
LTBP1	2.16	1.73e-36	1.27e-33
PPFIA2	2.16	1.31e-15	1.69e-13
VGLL3	2.16	8.91e-09	4.72e-07
GRM8	2.18	2.58e-20	4.61e-18
MKX	2.19	1.68e-15	2.12e-13
GM5149	2.25	8.04e-30	3.07e-27
GM42557	2.25	4.53e-14	4.91e-12
CDH5	2.25	4.8e-08	2.31e-06
GM33228	2.25	1.23e-07	5.61e-06
FAM189A2	2.27	4.32e-07	1.79e-05
ESRRG	2.28	6.38e-21	1.19e-18
4930474M22RIK	2.28	5.38e-13	5.01e-11
KLF5	2.29	7.22e-11	5.3e-09
SMOC2	2.3	1.79e-74	8.88e-71
TRABD2B	2.3	1.32e-20	2.42e-18
ARHGEF28	2.32	1.31e-11	1.03e-09
RGS7BP	2.34	3.98e-07	1.66e-05
NRG3	2.36	1.89e-08	9.52e-07
FAP	2.39	5.8e-54	1.28e-50
LEPR	2.43	1.45e-09	9.17e-08
RTL1	2.44	3.15e-12	2.68e-10
A730056A06RIK	2.45	1.08e-07	4.97e-06
LRRC7	2.47	1.13e-11	8.97e-10
POSTN	2.48	1.07e-46	1.63e-43
KCTD8	2.49	1.83e-15	2.27e-13
RASSF2	2.51	2.93e-22	6.12e-20
ANPEP	2.54	5.95e-17	8.37e-15
LOX	2.56	3.11e-09	1.83e-07
PLPPR1	2.57	1.79e-19	2.98e-17
GFRA2	2.57	3.16e-09	1.85e-07
FREM2	2.6	7.85e-13	7.17e-11
ADGRD1	2.61	2.59e-15	3.13e-13
LRRC4C	2.62	1.68e-17	2.45e-15
PLXNC1	2.65	4.29e-14	4.69e-12
SLC16A1	2.66	3.7e-20	6.5e-18
CBFA2T3	2.68	3.2e-07	1.36e-05
CREB5	2.69	7.12e-12	5.81e-10
TEC	2.7	5.17e-22	1.07e-19
SLC22A23	2.7	4.54e-13	4.26e-11
L3MBTL4	2.74	2.63e-21	5.07e-19
GM34759	2.75	6.18e-08	2.92e-06
PLSCR4	2.77	6.32e-19	1.03e-16
CDH8	2.79	6.8e-09	3.68e-07
CNTNAP2	2.8	3.54e-42	3.9e-39
FOLR1	2.8	2.96e-12	2.53e-10
RAB30	2.81	2.45e-28	7.84e-26
TEK	2.83	2.54e-10	1.77e-08
CSGALNACT1	2.84	2.42e-33	1.41e-30
LYPD6B	2.85	1.54e-15	1.96e-13
ADAM33	2.85	6.4e-09	3.48e-07
IGF1	2.86	6.15e-27	1.79e-24
ADAMTS17	2.87	3.81e-52	6.87e-49
SYT13	2.93	1.05e-07	4.83e-06
DCX	2.97	3.15e-11	2.37e-09
CDH18	2.99	3.95e-18	6.02e-16
LRP1B	3.01	1.33e-29	4.8e-27
COL14A1	3.02	4.63e-17	6.6e-15
MFAP5	3.02	5.11e-16	6.99e-14
4930520K02RIK	3.03	1.65e-07	7.3e-06
ADAMTS2	3.05	1.65e-49	2.73e-46
CD55	3.1	1.47e-27	4.42e-25
KLF4	3.11	1.44e-09	9.11e-08
HPGD	3.11	5.99e-07	2.41e-05
UNC5D	3.18	7.98e-15	9.15e-13
MCTP1	3.18	8.62e-08	4e-06
FBLN2	3.2	6.04e-14	6.26e-12
ADRA1B	3.24	1.13e-09	7.22e-08
GM15675	3.31	4.08e-09	2.32e-07
PCDH19	3.32	5.26e-38	4.34e-35
ADARB2	3.4	6.36e-09	3.47e-07
TNXB	3.48	2.22e-08	1.11e-06
FMO1	3.51	4.75e-09	2.67e-07
SH2D4A	3.51	1.11e-08	5.84e-07
EGFL6	3.53	2.11e-14	2.35e-12
STMN2	3.55	3.07e-16	4.25e-14
KYNU	3.59	7.86e-12	6.34e-10
THSD7B	3.67	1.42e-28	4.7e-26
NKAIN2	3.7	2.63e-32	1.24e-29
GRIK3	3.71	7.56e-12	6.11e-10
TMEM178B	3.72	1.15e-11	9.08e-10
SYNDIG1	3.73	1.31e-09	8.3e-08
OSBP2	3.77	6.73e-07	2.68e-05
LRFN5	3.78	8.73e-13	7.9e-11
RIPOR2	3.82	8.25e-23	1.82e-20
ABI3BP	3.85	1.2e-23	2.8e-21
GM12296	3.96	8.18e-08	3.81e-06
FGF14	3.99	5.54e-31	2.24e-28
GRIN2A	3.99	3.28e-09	1.91e-07
TNFRSF11B	4	1.61e-07	7.16e-06
SHISA9	4.15	6.39e-25	1.62e-22
STON2	4.2	8.45e-12	6.78e-10
FAM189A1	4.22	5.75e-10	3.88e-08
D430041D05RIK	4.35	1.14e-13	1.16e-11
PTGER3	4.36	1.07e-33	6.65e-31
CCBE1	4.61	1.13e-27	3.44e-25
ADAMTS15	4.61	4.01e-12	3.34e-10
ADAMTSL5	4.63	1.69e-11	1.31e-09
4932411K12RIK	4.63	6.83e-11	5.04e-09
SHISA6	4.64	1.85e-08	9.35e-07
KCNMA1	4.69	2.43e-27	7.2e-25
ANKRD33B	4.74	3e-07	1.28e-05
ARHGAP20	4.77	6.62e-24	1.58e-21
DKK2	4.86	1.35e-36	1.03e-33
ITGBL1	4.9	1.48e-07	6.62e-06
MGAT4C	4.97	3.69e-12	3.1e-10
WNT9A	4.97	5.93e-07	2.39e-05
FMO2	4.98	4.32e-13	4.1e-11
FGF7	5	4.41e-09	2.49e-07
NMNAT2	5.08	1.09e-09	7.03e-08
GM43581	5.22	2.93e-07	1.25e-05
PRRX1	5.33	3.89e-43	4.82e-40
NTRK3	5.45	1.63e-31	7.01e-29
COL6A6	5.78	3.65e-32	1.68e-29
FGF18	6.16	7.7e-13	7.06e-11
COL6A5	6.43	2.01e-14	2.28e-12
AHNAK2	1069.8	4.84e-07	1.97e-05
ALK	1070.2	5.82e-08	2.76e-06

### Sheet: Cluster 6 vs 10
Gene	Log Fold Change	p-value	padj
KDM7A	-1.2	1.17e-09	5.46e-08
PIK3R3	-0.99	1.79e-14	1.37e-12
KDM5B	-0.75	8.99e-17	8.03e-15
CCND2	-0.69	4.8e-26	7.26e-24
PDCD4	-0.65	1.4e-10	7.4e-09
UBE2H	-0.58	9.04e-13	6.19e-11
PAPPA	-0.58	2.94e-10	1.5e-08
MAGED2	-0.52	8.22e-09	3.52e-07
HIVEP1	-0.43	3.21e-10	1.62e-08
RPL23A	-0.41	3.34e-09	1.5e-07
ADAMTSL1	-0.39	1.23e-14	9.59e-13
CERS6	-0.34	1.91e-09	8.83e-08
TMTC1	-0.33	4.52e-10	2.24e-08
JARID2	-0.3	4.53e-10	2.24e-08
RPS14	-0.29	4.92e-10	2.42e-08
NTN1	-0.29	7.88e-10	3.75e-08
RPL13A	-0.29	1.28e-08	5.42e-07
PHF21A	-0.28	3.65e-14	2.76e-12
BNC2	-0.26	4.37e-12	2.78e-10
CADM1	-0.26	1.91e-11	1.13e-09
TPT1	-0.24	1.86e-09	8.61e-08
RPS16	-0.24	2.01e-08	8.3e-07
MIR100HG	-0.23	2.2e-18	2.16e-16
RPL32	-0.23	2.98e-10	1.52e-08
RPS20	-0.22	1.86e-11	1.11e-09
RPL9	-0.22	3.36e-10	1.7e-08
RPL19	-0.2	7.39e-09	3.2e-07
MIR99AHG	-0.19	4e-11	2.31e-09
RPS27A	-0.18	4.43e-10	2.2e-08
ADGRL2	-0.17	9.61e-11	5.19e-09
FBXL7	-0.14	3.84e-19	3.9e-17
RPS8	-0.14	2.15e-08	8.89e-07
ALCAM	-0.13	4.36e-12	2.78e-10
LDB2	-0.1	5.55e-09	2.43e-07
SLC8A1	-0.09	1.55e-08	6.49e-07
PBX1	-0.06	2.21e-17	2.09e-15
MALAT1	0.12	7.75e-24	1.08e-21
TENM3	0.16	7.93e-10	3.76e-08
HNRNPA2B1	0.29	4.78e-14	3.58e-12
CUX1	0.37	2.53e-09	1.16e-07
PHIP	0.41	7.83e-12	4.84e-10
TAF1D	0.41	5.67e-09	2.48e-07
EXOC4	0.43	1.65e-13	1.17e-11
SRSF10	0.43	8.22e-11	4.5e-09
XPO1	0.44	1.03e-09	4.82e-08
PBX3	0.45	1.48e-17	1.43e-15
MAT2A	0.47	5.38e-09	2.37e-07
TAF15	0.48	3.63e-11	2.11e-09
TAFA1	0.5	1.1e-08	4.66e-07
RSRC1	0.51	3.19e-11	1.86e-09
RIF1	0.52	3.08e-11	1.8e-09
BAZ1B	0.52	2.17e-10	1.12e-08
DIAPH2	0.52	2.02e-09	9.29e-08
ATP11C	0.52	4.58e-09	2.04e-07
SOX5	0.53	6.64e-09	2.89e-07
SRSF2	0.54	1.16e-11	7.07e-10
HDAC9	0.54	3.06e-10	1.55e-08
RAPH1	0.54	7.89e-09	3.39e-07
GLI3	0.55	9.21e-13	6.29e-11
STAG2	0.55	1.03e-10	5.53e-09
RAPGEF6	0.55	7.91e-10	3.76e-08
CLASP2	0.55	6.83e-09	2.97e-07
HMGB2	0.56	1.21e-15	1.02e-13
MAST2	0.56	1.91e-12	1.25e-10
MYEF2	0.56	6.03e-11	3.38e-09
AW554918	0.58	5.47e-12	3.44e-10
BRIP1OS	0.58	5.7e-11	3.23e-09
SMC3	0.58	3.05e-09	1.39e-07
CDC27	0.59	1.47e-08	6.18e-07
THADA	0.6	4.97e-11	2.83e-09
DGCR8	0.6	2.1e-08	8.69e-07
NSMCE2	0.61	8.64e-15	6.93e-13
SSH2	0.61	1.02e-09	4.79e-08
UHRF2	0.62	7.08e-20	7.58e-18
NASP	0.62	3.58e-17	3.27e-15
WWOX	0.62	1.48e-12	9.83e-11
NUCKS1	0.63	2.31e-12	1.5e-10
XPO4	0.63	4.96e-10	2.43e-08
TFDP1	0.63	1.7e-08	7.08e-07
BRD8	0.64	6.53e-12	4.07e-10
CBX5	0.66	9.28e-21	1.06e-18
CNTLN	0.66	2.03e-16	1.79e-14
NEGR1	0.66	6.55e-13	4.51e-11
CBFB	0.66	6.42e-12	4.01e-10
FKBP5	0.67	7.78e-09	3.36e-07
SRGAP2	0.68	9.96e-15	7.93e-13
PTBP3	0.68	4.64e-10	2.29e-08
DOCK10	0.69	1.34e-13	9.66e-12
MAP3K3	0.69	2.17e-10	1.12e-08
PKP4	0.7	1.75e-12	1.15e-10
SPATA5	0.7	1.5e-11	9.06e-10
SLC24A5	0.7	1.72e-10	9.01e-09
SUZ12	0.71	4.08e-16	3.51e-14
DEK	0.71	9.05e-15	7.23e-13
HELLS	0.71	3.81e-12	2.45e-10
E130307A14RIK	0.71	3.89e-10	1.95e-08
2610020C07RIK	0.74	7.32e-14	5.41e-12
JPT1	0.75	2.89e-09	1.32e-07
ARHGAP6	0.75	3.21e-09	1.45e-07
2700049A03RIK	0.75	1.06e-08	4.52e-07
SMCHD1	0.76	1.39e-22	1.79e-20
SCLT1	0.76	1.09e-19	1.13e-17
PLATR25	0.76	1.11e-11	6.78e-10
COLEC12	0.76	2.59e-11	1.52e-09
ODF2	0.77	8.43e-11	4.61e-09
UNK	0.77	7.85e-10	3.75e-08
TTLL4	0.77	9.38e-10	4.42e-08
SAE1	0.78	1.35e-14	1.05e-12
PWWP3A	0.78	2.55e-09	1.17e-07
TOPBP1	0.79	3.19e-16	2.79e-14
E2F3	0.79	1.03e-13	7.51e-12
ARL6IP1	0.8	8.2e-10	3.88e-08
NUP93	0.8	1.82e-08	7.59e-07
RPA1	0.8	1.96e-08	8.16e-07
SLF1	0.81	7.25e-20	7.71e-18
SRBD1	0.81	2.19e-11	1.3e-09
LIN52	0.81	6.43e-10	3.08e-08
TIAM1	0.82	7.02e-12	4.36e-10
C530008M17RIK	0.82	5.83e-10	2.83e-08
SLBP	0.84	1.52e-13	1.09e-11
RANBP17	0.84	7.37e-11	4.08e-09
CEP112	0.85	8.87e-21	1.02e-18
TIPIN	0.85	5.63e-15	4.57e-13
GSTCD	0.85	1.57e-11	9.43e-10
1600010M07RIK	0.86	2.22e-20	2.49e-18
FBLN1	0.86	6.61e-11	3.69e-09
ZEB2	0.86	7.7e-10	3.69e-08
HIST1H1E	0.86	9.66e-09	4.13e-07
CENPC1	0.87	2.37e-12	1.53e-10
ANP32E	0.87	1.51e-10	7.95e-09
SMC6	0.88	1.55e-23	2.1e-21
CDK14	0.88	6.72e-20	7.22e-18
HAT1	0.88	9.14e-16	7.76e-14
NUP160	0.88	1.75e-12	1.15e-10
TMPO	0.89	1.01e-33	2.25e-31
LNPK	0.9	2.07e-14	1.58e-12
PCNA	0.9	1.66e-11	9.98e-10
PHKA2	0.91	2e-08	8.3e-07
SPIDR	0.92	9.14e-19	9.16e-17
H2AFX	0.92	4.26e-13	2.96e-11
USP1	0.93	4.46e-12	2.82e-10
EED	0.93	5.73e-11	3.23e-09
TRIM37	0.95	1.39e-11	8.42e-10
SLC25A40	0.95	8.98e-11	4.89e-09
GLE1	0.95	2.44e-10	1.25e-08
NUP155	0.96	1.56e-13	1.11e-11
MPHOSPH9	0.96	2.92e-13	2.06e-11
NUP205	0.97	3.2e-15	2.66e-13
BUB3	0.97	3.62e-13	2.53e-11
MACROD2	0.97	6.75e-11	3.75e-09
LMNB1	0.98	3.13e-30	5.85e-28
CEP57	0.98	2.07e-10	1.08e-08
HIST1H1B	1.01	8.99e-13	6.18e-11
GINS1	1.01	4.32e-09	1.93e-07
DTL	1.02	4.45e-19	4.5e-17
DNMT1	1.02	1.55e-13	1.11e-11
LIG1	1.03	5.51e-11	3.13e-09
LBR	1.03	1.02e-10	5.48e-09
CEP57L1	1.04	6.07e-12	3.8e-10
ALG8	1.04	2.34e-11	1.38e-09
REXO5	1.04	1.5e-08	6.31e-07
NSD2	1.05	1.09e-45	4.16e-43
MRE11A	1.05	5.45e-12	3.44e-10
WDHD1	1.06	8.07e-15	6.5e-13
PRIM1	1.07	1.31e-12	8.82e-11
CLIC4	1.07	2.38e-11	1.4e-09
FAM3C	1.07	2.44e-09	1.12e-07
ITGB3BP	1.08	3e-16	2.64e-14
PMS2	1.08	1.08e-09	5.02e-08
NEDD1	1.09	6.15e-14	4.56e-12
ETAA1	1.09	9.37e-13	6.38e-11
POLD3	1.09	6.84e-09	2.97e-07
EZH2	1.1	5.31e-48	2.14e-45
PDE3B	1.11	1.03e-12	6.98e-11
POLA1	1.12	3.69e-40	1.1e-37
JPT2	1.12	4.86e-09	2.16e-07
UEVLD	1.14	1.05e-10	5.63e-09
NUP43	1.14	2.83e-10	1.45e-08
THSD4	1.14	5.89e-10	2.85e-08
DMD	1.14	5.9e-10	2.85e-08
SKP2	1.15	5.59e-14	4.16e-12
POC1B	1.15	3.84e-09	1.72e-07
PRPF4	1.16	1.82e-09	8.46e-08
CSE1L	1.17	4.75e-17	4.31e-15
CCDC82	1.17	1.39e-08	5.85e-07
CEP295	1.18	2.67e-23	3.61e-21
HIST1H2AP	1.18	2.02e-18	2e-16
ATL2	1.18	1.16e-10	6.17e-09
HIST1H2AE	1.2	2.46e-17	2.31e-15
CACNB2	1.2	4.58e-15	3.74e-13
B130055M24RIK	1.22	2.28e-10	1.18e-08
SKA2	1.23	1.05e-21	1.26e-19
PCNT	1.23	1.4e-12	9.31e-11
NUP35	1.23	3.87e-10	1.94e-08
WEE1	1.24	6e-22	7.43e-20
CEP135	1.24	3.44e-13	2.41e-11
PLCB1	1.26	3.69e-16	3.18e-14
MCM5	1.26	5.46e-10	2.67e-08
DHFR	1.26	6.14e-10	2.96e-08
TERF1	1.27	5.51e-25	7.91e-23
HIRIP3	1.27	1.13e-14	8.9e-13
HIST1H2BE	1.27	5.27e-09	2.33e-07
PCLAF	1.28	3.71e-27	5.9e-25
RBL1	1.28	4.48e-15	3.68e-13
CHAF1A	1.28	1.16e-14	9.11e-13
RFWD3	1.29	4.24e-27	6.7e-25
RTTN	1.29	3.71e-21	4.36e-19
RFC4	1.29	4.34e-10	2.17e-08
ANKRD44	1.29	7.82e-09	3.37e-07
MAD1L1	1.31	5.69e-24	8.01e-22
POLA2	1.32	5.52e-13	3.82e-11
CKLF	1.32	3.72e-11	2.15e-09
GMNN	1.33	4.41e-12	2.8e-10
CTC1	1.33	1.85e-11	1.11e-09
NUP133	1.33	2.97e-10	1.51e-08
CEP70	1.34	1.29e-08	5.44e-07
BRCA2	1.37	3.71e-13	2.58e-11
RTEL1	1.37	6.64e-11	3.7e-09
RPA2	1.37	1.61e-09	7.48e-08
CKAP5	1.38	2.84e-53	1.67e-50
CCDC34	1.38	1.92e-27	3.12e-25
ELF4	1.39	1.35e-12	9.02e-11
CDCA7L	1.39	1.58e-10	8.28e-09
TYMS	1.4	8.59e-28	1.45e-25
LIN9	1.4	1.16e-16	1.03e-14
CDC25B	1.4	2.1e-10	1.09e-08
DLEU2	1.41	4.62e-65	4.31e-62
RMI2	1.41	3.36e-17	3.08e-15
RBBP8	1.42	1.25e-20	1.41e-18
RAD21	1.43	2.98e-26	4.57e-24
CDC7	1.43	1.15e-22	1.5e-20
SYNE2	1.45	1.67e-28	2.89e-26
UHRF1	1.45	2.01e-14	1.54e-12
HAUS3	1.45	4.37e-10	2.17e-08
KCNB2	1.46	4.2e-09	1.88e-07
CSGALNACT1	1.47	1.66e-08	6.94e-07
NUP107	1.48	5.29e-20	5.75e-18
CEP85	1.48	1.51e-11	9.12e-10
ZFAND4	1.48	1.14e-10	6.07e-09
NCAPD3	1.49	5.74e-38	1.51e-35
NDE1	1.51	2.26e-17	2.13e-15
FIGNL1	1.51	9.61e-12	5.93e-10
NEMP1	1.53	2.9e-21	3.43e-19
BC055324	1.54	4.5e-14	3.39e-12
MDM1	1.54	1e-09	4.7e-08
KCTD9	1.54	2.25e-08	9.25e-07
SLC43A3	1.55	2.6e-19	2.66e-17
MTBP	1.55	5.87e-17	5.27e-15
AAAS	1.55	2.2e-12	1.43e-10
RAD51B	1.56	6.35e-72	8.16e-69
PRIM2	1.56	3.68e-36	9.22e-34
MBOAT1	1.57	4.11e-10	2.05e-08
ZMYM1	1.57	7.58e-09	3.28e-07
HAUS6	1.58	2.04e-25	3.01e-23
NET1	1.58	6.71e-21	7.75e-19
RRM1	1.59	7.38e-23	9.66e-21
VRK2	1.59	1.99e-15	1.68e-13
MNS1	1.6	4.39e-11	2.51e-09
CCNB2	1.61	2.49e-17	2.33e-15
TK1	1.61	3.53e-15	2.92e-13
FANCM	1.63	5.58e-15	4.55e-13
DNA2	1.64	1.79e-21	2.12e-19
CYP39A1	1.65	8.22e-11	4.5e-09
MDC1	1.66	5.73e-17	5.16e-15
ZFP101	1.67	4.93e-16	4.2e-14
HIST1H1D	1.67	9.33e-10	4.41e-08
WDR76	1.68	1.97e-27	3.18e-25
9430015G10RIK	1.68	2.81e-17	2.61e-15
ERI2	1.68	1.15e-14	9.02e-13
ATAD2	1.69	2.89e-81	7.41e-78
RRM2	1.7	2.78e-14	2.11e-12
TUBA1C	1.7	2.19e-08	9.01e-07
ATAD5	1.73	5.08e-41	1.56e-38
CHTF18	1.74	1.14e-08	4.83e-07
CEP152	1.75	7.23e-22	8.89e-20
CDCA4	1.75	3.34e-09	1.5e-07
CCNB1	1.77	4.7e-16	4.02e-14
FAM111A	1.77	2.14e-15	1.8e-13
GPR137C	1.77	6.42e-11	3.59e-09
MMS22L	1.78	2.78e-56	1.9e-53
MAD2L1	1.78	5.88e-10	2.85e-08
ZRANB3	1.81	1.18e-30	2.25e-28
ZFP367	1.81	1.21e-19	1.25e-17
CEP89	1.81	4.01e-12	2.57e-10
GINS3	1.81	9.48e-11	5.14e-09
ARHGAP33	1.83	3.29e-09	1.49e-07
CEP192	1.84	5.97e-56	3.96e-53
BIRC5	1.85	6.15e-30	1.13e-27
VRK1	1.85	2.19e-25	3.22e-23
CHEK2	1.86	3.08e-17	2.84e-15
CDK5RAP2	1.87	4.64e-44	1.59e-41
LIN54	1.87	2.85e-20	3.15e-18
SMC2	1.88	1.66e-55	1e-52
GPSM2	1.88	9.74e-14	7.12e-12
SASS6	1.89	5.1e-20	5.57e-18
HERC6	1.9	9.26e-11	5.03e-09
KCTD18	1.92	3.83e-31	7.43e-29
DDX11	1.93	4.07e-23	5.43e-21
ALG13	1.95	1.36e-26	2.11e-24
CMC2	1.95	9.87e-13	6.69e-11
G2E3	1.96	6.48e-33	1.39e-30
CENPJ	1.96	3.45e-11	2.01e-09
MIIP	1.96	1.83e-10	9.56e-09
TBC1D31	1.98	2.24e-22	2.83e-20
SPC24	1.99	1.67e-27	2.75e-25
RANGAP1	2.01	5.45e-21	6.36e-19
KLHL32	2.01	1.85e-12	1.22e-10
DBF4	2.02	7.62e-25	1.09e-22
TTF2	2.02	1.65e-17	1.58e-15
PASK	2.02	1.25e-13	9.07e-12
CCNA2	2.03	3.21e-12	2.07e-10
A330040F15RIK	2.04	1.06e-18	1.06e-16
PBK	2.04	3.58e-12	2.3e-10
CDK1	2.05	3.59e-39	9.7e-37
SPC25	2.05	5.79e-34	1.34e-31
ANGPT2	2.05	9.88e-20	1.03e-17
CDC6	2.05	4.12e-11	2.37e-09
SMC4	2.06	6.85e-78	1e-74
MKI67	2.06	3.28e-67	3.37e-64
CENPF	2.06	4.25e-32	8.57e-30
CCNE2	2.06	1.25e-21	1.49e-19
RCCD1	2.06	5.04e-20	5.53e-18
HIST1H4I	2.06	5.84e-20	6.31e-18
CENPM	2.07	1.97e-13	1.39e-11
ZGRF1	2.08	7.17e-33	1.5e-30
KNSTRN	2.09	1.73e-17	1.65e-15
MCM8	2.09	1.27e-13	9.21e-12
MCPH1	2.11	4.91e-51	2.35e-48
HAUS5	2.14	1.55e-12	1.03e-10
CNTROB	2.16	9.52e-20	9.97e-18
DSN1	2.16	5.37e-09	2.37e-07
NDC1	2.17	1.22e-27	2.03e-25
NUSAP1	2.18	1.69e-43	5.59e-41
EXO1	2.19	5.97e-21	6.93e-19
4930503L19RIK	2.2	2.24e-20	2.5e-18
POLH	2.2	7.78e-20	8.24e-18
KIF20A	2.2	2.07e-11	1.23e-09
PLK4	2.21	3.08e-31	6.03e-29
POLE	2.22	9.4e-44	3.17e-41
TRIM59	2.22	7.15e-29	1.26e-26
CENPA	2.24	1.77e-33	3.88e-31
XRCC2	2.24	3.59e-10	1.81e-08
CENPK	2.25	2.19e-44	7.88e-42
FBXO5	2.25	6.84e-24	9.56e-22
POC1A	2.28	4.29e-11	2.46e-09
CDKN3	2.28	1.41e-10	7.45e-09
ATF7IP2	2.28	5.07e-09	2.24e-07
HJURP	2.29	1.2e-80	2.74e-77
BORA	2.31	2.87e-35	6.93e-33
SLFN9	2.31	7.61e-11	4.2e-09
CGAS	2.34	3.78e-09	1.7e-07
RAD51	2.35	1.58e-27	2.61e-25
CDC45	2.36	1.26e-16	1.12e-14
UBE2T	2.36	2.36e-15	1.97e-13
4933406I18RIK	2.36	6.44e-09	2.82e-07
CENPQ	2.41	5.02e-17	4.55e-15
RAD18	2.46	4.81e-48	1.98e-45
KPNA2	2.46	1.43e-14	1.1e-12
FANCA	2.47	4.32e-31	8.29e-29
NCAPG2	2.51	6.3e-53	3.5e-50
ELDR	2.51	9.74e-22	1.18e-19
RAD51AP1	2.52	1.59e-28	2.77e-26
INCENP	2.55	1.06e-33	2.33e-31
HASPIN	2.57	4.11e-14	3.11e-12
BLM	2.61	5.91e-57	4.34e-54
LRR1	2.61	5.54e-11	3.15e-09
5430427M07RIK	2.63	1.34e-12	9.02e-11
CENPE	2.64	1.95e-68	2.1e-65
CIP2A	2.66	1.28e-23	1.75e-21
CLSPN	2.7	2.31e-44	8.2e-42
CENPN	2.7	1.5e-32	3.11e-30
KIF24	2.71	4.65e-45	1.74e-42
CKAP2	2.71	4.2e-26	6.4e-24
SPDL1	2.76	1.67e-18	1.66e-16
PALB2	2.76	2.99e-17	2.76e-15
NCAPD2	2.77	3.8e-52	2e-49
TOP2A	2.8	1.07e-148	2.19e-144
TPX2	2.8	2.22e-51	1.09e-48
CENPH	2.81	5.12e-59	4.05e-56
KIF22	2.82	7.01e-34	1.58e-31
ASPM	2.83	4.79e-34	1.13e-31
CENPP	2.85	1.25e-91	5.15e-88
ASF1B	2.87	3.5e-16	3.03e-14
CENPL	2.89	4.2e-15	3.46e-13
MYBL1	2.91	1.31e-17	1.28e-15
PRC1	2.93	6.34e-57	4.49e-54
RAD54B	2.93	6.56e-43	2.11e-40
PIMREG	2.93	1.26e-11	7.68e-10
GM27010	2.95	4.67e-09	2.08e-07
PSRC1	2.96	7.87e-14	5.8e-12
AUNIP	2.97	5.75e-11	3.23e-09
TRAIP	2.98	4.72e-23	6.26e-21
TCF19	2.98	5.2e-14	3.88e-12
CDCA8	3.02	3.83e-42	1.19e-39
TACC3	3.02	4.48e-40	1.32e-37
E2F7	3.02	2.61e-32	5.31e-30
NUF2	3.04	2.23e-31	4.41e-29
GM42047	3.04	1.35e-10	7.19e-09
RAD54L	3.05	1.52e-19	1.56e-17
MASTL	3.07	9.68e-36	2.37e-33
FANCB	3.09	1.04e-11	6.4e-10
NCAPG	3.12	4.9e-38	1.31e-35
NCAPH	3.12	5.44e-26	8.16e-24
GAS2L3	3.12	2.1e-17	1.99e-15
STIL	3.16	3.14e-40	9.48e-38
OMD	3.17	1.38e-14	1.07e-12
PKMYT1	3.18	1.03e-14	8.14e-13
RACGAP1	3.19	1.52e-50	6.96e-48
ITGAE	3.19	5.68e-10	2.77e-08
GM41555	3.2	1.6e-22	2.04e-20
NFATC2IP	3.21	3.18e-09	1.45e-07
KIF20B	3.23	4.73e-61	3.89e-58
CCDC18	3.24	1.58e-31	3.14e-29
TRIP13	3.28	5.34e-30	9.87e-28
HMMR	3.29	2.09e-39	5.81e-37
FOXM1	3.29	3.17e-22	3.97e-20
BUB1	3.31	1.75e-46	6.93e-44
CENPI	3.32	2.29e-28	3.92e-26
SGO2A	3.37	1.27e-29	2.29e-27
ZWILCH	3.38	1.87e-69	2.26e-66
ANLN	3.38	1.91e-58	1.45e-55
MCM10	3.39	2.08e-24	2.94e-22
LOCKD	3.42	1.14e-49	4.97e-47
TUBE1	3.42	7.89e-22	9.59e-20
KNTC1	3.43	5.95e-67	5.82e-64
FAM83D	3.43	5.71e-15	4.62e-13
AURKA	3.44	8.27e-27	1.29e-24
GEN1	3.47	1.58e-30	2.98e-28
BARD1	3.49	6.29e-36	1.56e-33
ECT2	3.5	2.96e-74	4.05e-71
DLGAP5	3.5	7e-34	1.58e-31
GM3550	3.51	1.42e-17	1.37e-15
ECM2	3.52	2.49e-18	2.44e-16
MIS18BP1	3.55	8.72e-56	5.6e-53
BRCA1	3.56	1.81e-62	1.55e-59
NEK2	3.56	5.62e-10	2.74e-08
ARHGAP19	3.57	1.88e-20	2.12e-18
AURKB	3.6	2.48e-37	6.36e-35
TICRR	3.65	3.92e-43	1.28e-40
NSL1	3.65	4.58e-22	5.7e-20
KIF18A	3.67	2.17e-44	7.88e-42
ASPN	3.67	3.39e-16	2.95e-14
ESPL1	3.68	3.6e-27	5.78e-25
CCDC36	3.69	1.02e-08	4.36e-07
FANCD2	3.71	2.06e-33	4.46e-31
ANKLE1	3.74	1.44e-25	2.14e-23
BUB1B	3.77	2.2e-32	4.51e-30
CENPU	3.77	5.76e-29	1.02e-26
CEP128	3.79	5.12e-78	8.09e-75
KIF23	3.79	2.67e-63	2.38e-60
SKA1	3.8	1.09e-37	2.84e-35
EME1	3.8	2.71e-25	3.95e-23
WDR62	3.82	7.93e-11	4.37e-09
SPAG5	3.89	5.45e-34	1.27e-31
SHCBP1	3.92	1.2e-49	5.13e-47
CDC25C	3.92	8.05e-24	1.11e-21
ESCO2	3.94	3.11e-39	8.53e-37
FANCI	3.94	7.4e-22	9.05e-20
KIF2C	3.98	2.91e-25	4.21e-23
KIF15	4.02	1.55e-115	1.06e-111
KIF11	4.02	3.46e-85	1.18e-81
MELK	4.02	1.03e-45	3.98e-43
GM14091	4.05	3.94e-23	5.29e-21
BC030867	4.06	7.34e-23	9.66e-21
MXD3	4.09	1.62e-13	1.15e-11
KIFC1	4.11	2.86e-44	9.96e-42
BRIP1	4.13	1.08e-81	3.16e-78
E2F8	4.15	5.57e-27	8.73e-25
CDCA2	4.21	5.87e-79	1.1e-75
MYBL2	4.24	1.95e-22	2.47e-20
EFCAB11	4.27	1.59e-51	7.98e-49
CCNF	4.28	3.86e-49	1.62e-46
SGO1	4.33	1.16e-50	5.41e-48
POLQ	4.36	8.53e-52	4.38e-49
CKAP2L	4.36	6.81e-43	2.15e-40
CIT	4.37	1.12e-55	7e-53
SKA3	4.37	7.5e-30	1.36e-27
ARHGAP11A	4.39	2.73e-34	6.51e-32
DEPDC1A	4.47	1.8e-50	8.05e-48
DEPDC1B	4.47	2.62e-29	4.68e-27
IQGAP3	4.48	3.09e-28	5.24e-26
KNL1	4.54	1.17e-98	6e-95
E2F2	4.57	7.94e-20	8.37e-18
TTK	4.61	2.83e-80	5.82e-77
KIFC5B	4.64	1.14e-39	3.3e-37
KIF14	4.64	6.73e-33	1.43e-30
GM47207	4.67	9.26e-14	6.79e-12
NDC80	4.7	4.17e-53	2.38e-50
PRR11	4.73	1.57e-39	4.47e-37
KIF4	4.78	7.38e-69	8.42e-66
DIAPH3	4.79	1.29e-128	1.33e-124
RTKN2	4.79	2.55e-20	2.83e-18
CEP55	4.85	1.48e-52	8.01e-50
PARPBP	5.12	1.75e-39	4.93e-37
PIF1	5.22	1.38e-22	1.78e-20
TROAP	5.23	8.08e-19	8.13e-17
KIF18B	5.4	1.89e-36	4.8e-34
NEIL3	5.9	4.16e-78	7.13e-75
GM550	1070.47	2.62e-10	1.34e-08
ARHGEF39	1070.48	1.15e-10	6.14e-09
