## Supplemental File 4 for "Defects in nephrogenesis result in an expansion of the *Foxd1*+ stromal progenitor population"

### Sheet: Marker Gene Res 0.9_Logreg
names	scores	Group
BMPER	0.373	0
NKAIN3	0.3687	0
EYA1	0.3674	0
TRABD2B	0.3228	0
ITGA8	0.3142	0
CASC15	0.3011	0
PCDH15	0.2965	0
UNC5C	0.2741	0
FAT3	0.269	0
MEIS2	0.2684	0
PAX2	0.2653	0
AC087564.1	0.26	0
KIF26B	0.2587	0
AUTS2	0.2456	0
DCC	0.2434	0
CNTN5	0.2354	0
LAMA4	0.2284	0
KIAA1211	0.2231	0
ST6GAL1	0.2205	0
MEIS1	0.2191	0
DENND5B	0.2155	0
AFF3	0.2132	0
SOBP	0.2028	0
LTBP1	0.2005	0
WASF3	0.1983	0
BTBD11	0.1979	0
NBAS	0.1946	0
ROBO1	0.1925	0
SLIT3	0.1923	0
ITPR1	0.1907	0
TANC1	0.189	0
MAP2	0.1879	0
ADGRG2	0.1855	0
ROR2	0.1828	0
PLCB1	0.1825	0
TMEM132D	0.176	0
TTC28	0.1715	0
GRM7	0.1701	0
CUX1	0.167	0
DPP6	0.163	0
HMCN1	0.1627	0
AC078923.1	0.1571	0
SLIT1	0.154	0
NR2F1	0.1513	0
GTF2IRD1	0.1481	0
AC010967.1	0.1463	0
DACH1	0.1444	0
SRGAP3	0.1442	0
ANKS1B	0.1437	0
SINHCAF	0.1409	0
ZFPM2	0.227	1
CALD1	0.2074	1
COL12A1	0.1966	1
COL1A2	0.1746	1
MEG8	0.1689	1
MIR99AHG	0.1677	1
FBN2	0.1647	1
MIR100HG	0.1585	1
NFIA	0.1549	1
LRRC7	0.1466	1
RUNX1T1	0.1447	1
TSHZ2	0.1433	1
COL14A1	0.1425	1
MEG3	0.1419	1
MGAT4C	0.1394	1
SVIL	0.1392	1
DLC1	0.1382	1
MCC	0.137	1
CDH11	0.1363	1
RBMS3	0.1358	1
COL1A1	0.1329	1
ROBO2	0.1327	1
PCDH9	0.1321	1
DNM3OS	0.1318	1
THSD4	0.1315	1
PARM1	0.1294	1
ENOX1	0.1287	1
LDB2	0.1284	1
LHFPL6	0.1283	1
PCDH7	0.1282	1
NFIB	0.127	1
COL3A1	0.1264	1
NAV3	0.1248	1
PRICKLE1	0.1243	1
PDE5A	0.1236	1
ANK2	0.1234	1
COL5A2	0.119	1
ZFPM2-AS1	0.118	1
FBLN5	0.1165	1
NRK	0.1159	1
FOXP2	0.1131	1
SULT1E1	0.1124	1
IL1RAPL1	0.1104	1
NRXN1	0.1087	1
APBB2	0.1079	1
FRMD4A	0.1066	1
DCLK1	0.1064	1
SLIT3	0.1051	1
TRERF1	0.1047	1
SYT1	0.1026	1
FLRT2	0.3306	2
ZEB2	0.2834	2
MEG3	0.2521	2
NR2F2-AS1	0.2428	2
LDB2	0.2368	2
PDE4D	0.2276	2
PCDH9	0.2183	2
TNC	0.2177	2
KIAA1217	0.2105	2
PRICKLE1	0.2102	2
FREM1	0.2045	2
FBN2	0.2036	2
COL21A1	0.2033	2
GNA14	0.2025	2
ST6GALNAC3	0.1869	2
RBMS3	0.1864	2
EBF1	0.1864	2
GPC3	0.1863	2
FLI1	0.185	2
CPED1	0.1847	2
EDNRA	0.1762	2
NFIA	0.1756	2
AFF3	0.1729	2
ROBO2	0.1729	2
COL1A1	0.1711	2
ANGPT1	0.1709	2
AGTR1	0.1689	2
PALLD	0.1647	2
THSD7A	0.1639	2
COL3A1	0.1634	2
CNTNAP2	0.162	2
MEIS2	0.1588	2
PLEKHH2	0.1572	2
RAI14	0.1563	2
IL1RAPL1	0.1556	2
ATRNL1	0.155	2
LAMC3	0.1529	2
HDAC9	0.1487	2
MEG8	0.148	2
TSHZ2	0.1464	2
UST	0.1448	2
RUNX1T1	0.1447	2
AKAP12	0.1444	2
TMEM131L	0.1433	2
LURAP1L	0.1409	2
SOX5	0.1402	2
MEIS1	0.1395	2
MOXD1	0.1389	2
COL6A3	0.138	2
GLI2	0.1373	2
CASR	0.3508	3
SLC12A1	0.3335	3
LINC01606	0.3063	3
ESRRG	0.2972	3
GPC5	0.2757	3
NPSR1-AS1	0.2559	3
ENOX1	0.2166	3
ESRRB	0.2125	3
FAM155A	0.2091	3
ATP6V0A4	0.2085	3
KCNJ16	0.208	3
CLCN5	0.2074	3
ARHGAP6	0.2032	3
PLCB1	0.203	3
MECOM	0.2028	3
KCTD1	0.2017	3
KLHL13	0.195	3
TFCP2L1	0.1946	3
ERBB4	0.1915	3
HS6ST2	0.1811	3
TMEM72	0.1794	3
LNX1	0.1776	3
ARHGAP24	0.1775	3
VAV3	0.1773	3
ACPP	0.1738	3
DAPK1	0.17	3
MAL	0.1677	3
FGF13	0.1656	3
CA12	0.165	3
ABLIM1	0.1575	3
DEPTOR	0.1573	3
INPP4B	0.1561	3
PPFIA2	0.1542	3
SCN7A	0.1515	3
LINC01762	0.1491	3
TFAP2B	0.1464	3
MIR503HG	0.144	3
PTPN3	0.1432	3
IGFBP7	0.1431	3
ANK3	0.142	3
SLC16A12	0.14	3
DNER	0.1365	3
ATP1B1	0.1361	3
OSBPL3	0.1356	3
TENM4	0.1344	3
AC005208.1	0.1334	3
BMPER	0.1323	3
MITF	0.1318	3
HOXB3	0.1301	3
FRAS1	0.1296	3
PTPRO	0.4697	4
MAGI2	0.4525	4
PTPRQ	0.3903	4
NPHS2	0.3732	4
NTNG1	0.3674	4
NPHS1	0.347	4
THSD7A	0.3323	4
ST6GALNAC3	0.325	4
MME	0.3114	4
CLIC5	0.3099	4
PLCE1	0.309	4
IQCJ-SCHIP1	0.2803	4
MPP5	0.2776	4
DLG2	0.2739	4
MAGI2-AS3	0.2698	4
NEBL	0.2675	4
ST3GAL6	0.2671	4
PLA2R1	0.2651	4
TGFBR3	0.2554	4
CTNNA3	0.248	4
XKR4	0.2438	4
IQGAP2	0.2396	4
UNC5D	0.2335	4
PODXL	0.2301	4
KLHL29	0.2297	4
CDC14A	0.2231	4
TJP1	0.2208	4
LINC02149	0.2196	4
ROBO2	0.2195	4
SPATA13	0.2141	4
CBLB	0.214	4
RIPOR1	0.2126	4
PARD3B	0.2117	4
VEGFA	0.2111	4
CA10	0.2095	4
ARHGAP28	0.2082	4
AC109466.1	0.2065	4
TARID	0.2032	4
RERG	0.2005	4
AL136456.1	0.2	4
PTPRD	0.1986	4
ARMH4	0.1937	4
PTH1R	0.1927	4
DST	0.1924	4
COL4A3	0.185	4
SRGAP1	0.1843	4
DACH1	0.1841	4
GPHN	0.1819	4
LRRTM3	0.1819	4
MGAT5	0.1757	4
LIMCH1	0.3294	5
MECOM	0.2948	5
LHX1	0.249	5
PRDM16	0.2384	5
FMN1	0.2352	5
ASTN2	0.2162	5
PAX2	0.2082	5
EYA3	0.2078	5
SLC14A2	0.2012	5
NEBL	0.2002	5
HOXB3	0.189	5
SLIT2	0.1885	5
TMEM52B	0.1873	5
SIM1	0.187	5
RIMBP2	0.1791	5
LINC00472	0.1772	5
ANKS1A	0.1749	5
DCDC2	0.1741	5
HNF1A-AS1	0.1707	5
PTBP3	0.1688	5
DAB1	0.1649	5
LHX1-DT	0.1612	5
UNC13C	0.1566	5
CACNA1D	0.1539	5
SNX29	0.1534	5
MTSS1	0.1509	5
PTGR1	0.1507	5
SETBP1	0.15	5
LAMA1	0.149	5
CAMKMT	0.149	5
CARMIL1	0.1481	5
ZNF385D	0.1476	5
APCDD1L-DT	0.1452	5
UTRN	0.1452	5
PDE10A	0.1445	5
BMP7	0.1445	5
NAALADL2	0.1419	5
TPST1	0.1414	5
B4GALNT3	0.1411	5
EMX2OS	0.1395	5
FAR2	0.1364	5
VAV3	0.1358	5
PRKCA	0.1343	5
PLCB4	0.1342	5
MFHAS1	0.1337	5
LINC02232	0.1337	5
PTPN13	0.1318	5
CADPS2	0.1308	5
LGR4	0.1303	5
ERBB4	0.129	5
SYT1	0.3169	6
SULT1E1	0.3021	6
BMPR1B	0.2945	6
KIF26B	0.2855	6
NKAIN2	0.2846	6
CLDN11	0.2719	6
SYNPO2	0.2689	6
CDH13	0.2605	6
TRPS1	0.2587	6
PALLD	0.2521	6
PRICKLE1	0.2468	6
ALX1	0.2428	6
MOXD1	0.2405	6
DLGAP1	0.2379	6
CUX2	0.2341	6
ZNF536	0.2329	6
CACNA1D	0.2318	6
ATRNL1	0.2247	6
SEMA3C	0.2215	6
GRID2	0.2208	6
APCDD1	0.2181	6
AHR	0.2174	6
CLMP	0.2143	6
ADAM12	0.2133	6
TNC	0.2091	6
DOCK10	0.2056	6
TRERF1	0.2035	6
COL5A1	0.2029	6
TSHZ2	0.2023	6
LRRIQ1	0.1971	6
COL25A1	0.1969	6
ZEB2	0.1952	6
KIF26B-AS1	0.1946	6
TMEFF2	0.1907	6
FLRT2	0.1901	6
SEMA3A	0.1896	6
RARB	0.1892	6
DACH2	0.187	6
MIR100HG	0.1856	6
SDK2	0.1849	6
2024-12-01	0.1847	6
THSD4	0.1843	6
MYLK	0.1831	6
ANTXR1	0.1793	6
COL3A1	0.1743	6
OCA2	0.173	6
GNG2	0.1728	6
IL1RAP	0.1726	6
NAV3	0.1722	6
NTM	0.1718	6
AHI1	0.2865	7
CRYBG1	0.2719	7
ELF5	0.266	7
PWRN1	0.2634	7
MYO3B	0.245	7
COBLL1	0.234	7
SNTG1	0.2265	7
GATA3	0.2255	7
CCSER1	0.2202	7
SLC14A2	0.2139	7
TMTC2	0.2091	7
PIK3C2G	0.2062	7
LYPD6B	0.2061	7
PDE7B	0.2	7
PTPN13	0.2	7
PPARG	0.1934	7
EYA4	0.1922	7
NAALADL2	0.1899	7
CNTN4	0.1894	7
KCNJ15	0.1884	7
PCDH7	0.188	7
KAZN	0.1846	7
BMPR1B	0.1825	7
EML6	0.1812	7
UGT2B7	0.1801	7
HDAC4	0.1785	7
SDK1	0.1763	7
SCNN1G	0.173	7
STOX2	0.1709	7
BCAT1	0.17	7
SLC8A1	0.1697	7
SCIN	0.1696	7
SLC26A7	0.1641	7
NR3C2	0.1634	7
TBX3	0.1632	7
CDH4	0.163	7
KIF26B	0.1599	7
HIF3A	0.1566	7
CPNE8	0.1557	7
BICC1	0.1551	7
VEPH1	0.1549	7
SAMD12	0.153	7
CYFIP2	0.1513	7
ITGB8	0.1497	7
GABRA2	0.1496	7
PATJ	0.1478	7
GALNT18	0.1444	7
PRDM16	0.143	7
LINC00645	0.1424	7
PAX8	0.1409	7
MIR924HG	0.3648	8
ATAD2	0.3048	8
BRIP1	0.2859	8
RRM2	0.2708	8
DIAPH3	0.2636	8
RFC3	0.2579	8
CENPK	0.2573	8
FANCI	0.2464	8
CENPP	0.2324	8
C21orf58	0.2298	8
BRCA1	0.2206	8
LINC01572	0.2173	8
UNC5C	0.2156	8
FANCA	0.2143	8
CEP128	0.2098	8
MCM10	0.2007	8
POLQ	0.1997	8
EYA1	0.19	8
AP001347.1	0.1899	8
DTL	0.1898	8
CLSPN	0.1884	8
NSD2	0.1845	8
DLEU2	0.1829	8
MELK	0.1798	8
NKAIN3	0.1775	8
MMS22L	0.1769	8
BLM	0.1727	8
ITGA8	0.1708	8
AC011447.3	0.1689	8
EZH2	0.167	8
WT1	0.1656	8
LTBP1	0.1646	8
FANCD2	0.1586	8
ZNF367	0.1583	8
EXO1	0.1575	8
KNTC1	0.1566	8
AC068587.4	0.1554	8
DPP10	0.1537	8
PCDH15	0.1523	8
GLYATL2	0.1506	8
CIT	0.1497	8
MND1	0.1478	8
KIF15	0.1463	8
BRCA2	0.1434	8
HAS2	0.1422	8
MYO3A	0.1416	8
E2F7	0.1407	8
LSAMP	0.14	8
SPC25	0.1396	8
C1QTNF7	0.1384	8
BCAT1	0.2879	9
KCTD8	0.2736	9
PIK3C2G	0.2547	9
TBC1D9	0.2542	9
SDK1	0.2356	9
SLIT2	0.2186	9
NCALD	0.2078	9
PLXNA4	0.2064	9
SLC8A1	0.2049	9
SEMA3D	0.2033	9
CDH12	0.1991	9
KALRN	0.195	9
PCDH7	0.1864	9
NAALADL2	0.1856	9
MYO3A	0.1807	9
MYO6	0.1791	9
INPP4B	0.1776	9
ZNRF3	0.1766	9
LINGO2	0.1698	9
NPAS3	0.1691	9
AHI1	0.168	9
FIRRE	0.1666	9
CNTN4	0.1654	9
NPNT	0.1624	9
PTPRJ	0.1612	9
DOCK1	0.159	9
FANCA	0.1556	9
FRAS1	0.1556	9
FRY	0.1539	9
KANK4	0.1484	9
CACNA2D1	0.1471	9
LINC00645	0.1464	9
BMPR1B	0.1417	9
APBB2	0.1379	9
STOX2	0.1368	9
SLC12A2	0.1355	9
CACNA2D3	0.1342	9
DPYD	0.1314	9
LAMC1	0.1314	9
GATA3	0.1313	9
MYO3B	0.1293	9
SORBS2	0.1269	9
FREM2	0.1269	9
FMN1	0.1268	9
ADAMTS19	0.1264	9
SAMD12	0.1262	9
CSMD1	0.1251	9
TSPAN5	0.1249	9
CAMK4	0.1244	9
MECOM	0.1218	9
EGFL7	0.3281	10
LDB2	0.2373	10
CHRM3	0.2214	10
PTPRM	0.2157	10
HSPG2	0.2078	10
SHANK3	0.2017	10
PTPRB	0.2013	10
FLT1	0.1896	10
PIEZO2	0.1829	10
EMCN	0.1811	10
ELMO1	0.1696	10
MEF2C	0.1684	10
ZEB1	0.1676	10
PECAM1	0.1644	10
ADAMTSL1	0.1618	10
NOTCH4	0.1537	10
TEK	0.1534	10
CALCRL	0.1529	10
ADGRF5	0.1529	10
PRKCH	0.1516	10
PLXND1	0.1502	10
ADCY4	0.1489	10
RASAL2	0.1482	10
KCNIP4	0.1478	10
ARHGAP29	0.1473	10
STOX2	0.1473	10
ARL15	0.147	10
RASGRP3	0.144	10
ELK3	0.1411	10
EBF1	0.1396	10
MEIS2	0.1394	10
LIMCH1	0.1393	10
ARHGAP31	0.1384	10
PEAK1	0.1363	10
RAPGEF5	0.1358	10
DYSF	0.1343	10
FAM155A	0.1327	10
SPTBN1	0.1313	10
NRP2	0.1305	10
ERG	0.1304	10
KDR	0.1293	10
ADGRL4	0.1293	10
TIE1	0.128	10
ARHGAP26	0.1239	10
AFAP1L1	0.1234	10
FLT4	0.1233	10
RBMS3	0.1233	10
PDE4D	0.1223	10
UTRN	0.1222	10
ZBTB46	0.1221	10
MEIS2	0.3383	11
CNTNAP2	0.3273	11
AFF3	0.3173	11
LDB2	0.2953	11
LRRC4C	0.2893	11
TMTC1	0.284	11
DPP6	0.2701	11
ROR1	0.2636	11
MEIS1	0.2552	11
PBX1	0.2292	11
MECOM	0.229	11
NR2F2-AS1	0.228	11
EMCN	0.2238	11
FMNL2	0.2194	11
DHRS3	0.2148	11
EBF1	0.2043	11
BNC2	0.1941	11
FBXL7	0.1857	11
ATRNL1	0.1818	11
ADGRL3	0.1808	11
ITGA4	0.1806	11
CACNA1C	0.18	11
RORA	0.1793	11
MIR100HG	0.1762	11
ITGA9	0.1737	11
MYH10	0.1697	11
GPC3	0.161	11
GNAS	0.1606	11
PDE4D	0.1591	11
LAMA2	0.1581	11
GSE1	0.1578	11
LINC00513	0.1574	11
SLC8A1	0.1559	11
CNTN5	0.1525	11
NTRK3	0.1495	11
CADPS2	0.1464	11
PTPRD	0.1434	11
SETBP1	0.1426	11
RGL1	0.1417	11
LEF1	0.1365	11
TLE1	0.1344	11
MLLT3	0.1339	11
NOTCH2	0.1289	11
MYOCD	0.1285	11
NR2F2	0.1276	11
NR2F1	0.1272	11
CHRM3	0.1264	11
TMTC2	0.1263	11
FRYL	0.1241	11
FST	0.1237	11
MIR924HG	0.2936	12
DIAPH3	0.2625	12
CENPK	0.2544	12
BRIP1	0.2501	12
MELK	0.2417	12
APOLD1	0.2409	12
ATAD2	0.229	12
SMC4	0.1993	12
CENPP	0.1986	12
KIF14	0.1984	12
NUSAP1	0.1946	12
ASPM	0.1934	12
TOP2A	0.1928	12
CEP128	0.1899	12
DLEU2	0.1861	12
LINC01572	0.183	12
SCLT1	0.1817	12
EZH2	0.1809	12
POLQ	0.1787	12
CENPE	0.1778	12
NSD2	0.1734	12
CIT	0.1696	12
KIF20B	0.169	12
DTL	0.1669	12
C21orf58	0.1651	12
AP001347.1	0.1611	12
PDE4D	0.161	12
KNL1	0.1591	12
RFC3	0.1574	12
MMS22L	0.1553	12
FANCI	0.1543	12
KIF18B	0.1543	12
KIF15	0.1533	12
TPX2	0.1529	12
MIS18BP1	0.1491	12
CENPF	0.1482	12
CNTNAP2	0.148	12
MECOM	0.1478	12
ECT2	0.1475	12
CCBE1	0.1459	12
ZGRF1	0.1443	12
ARHGAP11B	0.144	12
EBF1	0.1425	12
CLSPN	0.1424	12
BRCA1	0.1415	12
NTM	0.1404	12
IL1RAPL1	0.1403	12
ATAD5	0.1393	12
KIF11	0.1392	12
FANCA	0.1387	12
ERBB4	0.2891	13
SIM2	0.268	13
SATB2	0.2419	13
TBC1D4	0.2223	13
GRIK2	0.2164	13
LINC01470	0.2047	13
ADGRL3	0.2021	13
SLC44A5	0.2019	13
EPHA4	0.2005	13
EDIL3	0.1996	13
LIMCH1	0.1972	13
LAMA1	0.194	13
TRHDE	0.1915	13
STK32B	0.1897	13
HNF1A-AS1	0.1856	13
UTRN	0.1837	13
SNX29	0.1837	13
SPON1	0.1806	13
ZDHHC14	0.1686	13
LAMB1	0.1671	13
NRG3	0.1666	13
PAX8	0.1662	13
DOK6	0.1649	13
SIM1	0.1639	13
RALYL	0.1639	13
SORCS1	0.1622	13
PITPNC1	0.1602	13
LINC00472	0.1588	13
PRKCQ	0.1584	13
GRHL2	0.1549	13
SHANK2	0.1545	13
TRHDE-AS1	0.1494	13
ABTB2	0.1491	13
PANTR1	0.1484	13
LHFPL3	0.1476	13
PCAT1	0.1462	13
LINC01781	0.1438	13
UNC13C	0.1429	13
FRMD4B	0.1412	13
FHOD3	0.1411	13
PKHD1	0.1397	13
LHFPL3-AS2	0.1393	13
GLCCI1	0.1383	13
KCNIP4	0.138	13
ADAMTS16	0.1342	13
AC073050.1	0.1342	13
PHYHIPL	0.1341	13
RBPMS	0.133	13
PROM1	0.1324	13
GRIA1	0.1309	13
PTH2R	0.2884	14
CUBN	0.2864	14
LINC00278	0.2619	14
DPYS	0.2617	14
ACSM2A	0.2606	14
LINC01781	0.253	14
SLC13A1	0.2497	14
SLC30A8	0.2493	14
GLYAT	0.2477	14
AC116362.1	0.2457	14
LRP2	0.2236	14
TINAG	0.2121	14
PTH1R	0.2078	14
SYNE2	0.2042	14
ASPA	0.1975	14
SLC5A8	0.1952	14
THRB	0.1917	14
SLC34A1	0.1866	14
LRMDA	0.1793	14
AGXT2	0.1769	14
FHIT	0.1752	14
GK	0.1724	14
ACSM2B	0.1715	14
SPEF2	0.1704	14
GLYATL1	0.1641	14
OXR1	0.161	14
AC007364.1	0.1598	14
SLC3A1	0.1586	14
BHMT	0.1559	14
LRRC4C	0.1538	14
HNF4A	0.1538	14
L3MBTL4	0.1515	14
ENPEP	0.1512	14
DOCK8	0.1511	14
SLC5A2	0.1485	14
SLC17A1	0.1444	14
CHRNA4	0.1419	14
PDZK1	0.1391	14
SUGCT	0.1386	14
CDHR3	0.1379	14
LINC02532	0.1378	14
ERBB4	0.1377	14
NCKAP5	0.133	14
GOLGA8B	0.1329	14
PRODH2	0.1292	14
XYLB	0.129	14
FGFR3	0.1285	14
BICC1	0.1285	14
MYO6	0.1276	14
FAM20C	0.1272	14
NKAIN3	0.1573	15
PCDH15	0.1554	15
CNTNAP2	0.1522	15
DPP6	0.1443	15
KIF26B	0.1354	15
UNC5C	0.1296	15
LDB2	0.1242	15
ITGA8	0.1213	15
TMTC1	0.1137	15
BMPER	0.1109	15
RBMS3	0.1067	15
ATRNL1	0.1066	15
ADAM12	0.1044	15
NCAM1	0.1017	15
EYA1	0.101	15
AFF3	0.1007	15
HMCN1	0.0984	15
SLIT3	0.0984	15
FAT3	0.0983	15
WASF3	0.0982	15
CDH2	0.0972	15
RGS7	0.097	15
LRFN5	0.0966	15
KCND2	0.0948	15
IL1RAPL1	0.0939	15
GREB1L	0.0921	15
ENOX1	0.0916	15
SLC8A1-AS1	0.0898	15
CDH7	0.0895	15
CCBE1	0.0889	15
SLC8A1	0.0887	15
MEIS1	0.0874	15
BNC2	0.0863	15
ZFPM2-AS1	0.0861	15
COL25A1	0.0851	15
NRXN1	0.0832	15
DCC	0.0827	15
CLDN11	0.0824	15
NTM	0.0812	15
TRABD2B	0.081	15
PWRN1	0.0795	15
TENM2	0.0778	15
NKAIN2	0.0772	15
PDGFRA	0.0768	15
TSHZ2	0.0767	15
ST6GALNAC3	0.0762	15
CPED1	0.0761	15
SOX5	0.0758	15
ITGA9	0.0748	15
SIL1	0.0748	15
DIAPH3	0.3271	16
MIR924HG	0.2648	16
CIT	0.244	16
RRM2	0.2429	16
LINC01572	0.2395	16
CEP128	0.2115	16
ADAMTS16	0.1898	16
BRIP1	0.1883	16
AP001347.1	0.1815	16
C21orf58	0.1728	16
POLQ	0.1725	16
CENPK	0.1724	16
MELK	0.1712	16
PKHD1	0.1688	16
ARHGAP11B	0.1684	16
ASTN2	0.1646	16
KIF15	0.1645	16
ATAD2	0.1629	16
RFC3	0.1593	16
DNA2	0.1589	16
NUSAP1	0.1555	16
PIF1	0.1543	16
PARPBP	0.1522	16
LHFPL3	0.1522	16
FANCI	0.15	16
KIF18B	0.1484	16
TPX2	0.1483	16
GRM8	0.1477	16
TRHDE	0.1461	16
SCLT1	0.1457	16
MIS18BP1	0.1454	16
LAMA1	0.1435	16
SMC4	0.1413	16
RTKN2	0.141	16
BLM	0.14	16
AC068587.4	0.1391	16
TOP2A	0.1389	16
FGF13	0.1384	16
CDC25C	0.1379	16
FGD4	0.1366	16
NHS	0.1365	16
CKAP5	0.1347	16
NUCKS1	0.1335	16
TACC3	0.1334	16
ANLN	0.1334	16
KIF14	0.1325	16
KIF11	0.1325	16
CCDC18	0.1286	16
XACT	0.1285	16
FRMD4B	0.1283	16
TRPM3	0.285	17
CDH6	0.2646	17
LINC01781	0.2566	17
HNF1B	0.2148	17
PLCB1	0.2032	17
FARP1	0.1966	17
LINC00907	0.1952	17
LRP2	0.186	17
MAST4	0.1846	17
FMN1	0.1793	17
ADAMTS16	0.1756	17
VCAN	0.1712	17
FGF13	0.1674	17
LHFPL3	0.1674	17
NRG3	0.1628	17
GRIN2A	0.1594	17
NRXN3	0.1563	17
EPHA7	0.1437	17
HNF1A-AS1	0.1431	17
ZNF385B	0.1419	17
TRABD2B	0.1381	17
LARGE1	0.1374	17
ESRRG	0.1355	17
DPP4	0.1329	17
DCDC2	0.1303	17
UNC5D	0.1288	17
LRRC4C	0.1276	17
ZEB2	0.1262	17
NPAS3	0.1258	17
PTH2R	0.1256	17
ZNF385D	0.1251	17
SYNDIG1	0.1235	17
ANXA4	0.123	17
SAMD5	0.1185	17
AC113386.1	0.1184	17
CDHR3	0.118	17
CCSER1	0.1179	17
RBM20	0.1176	17
ADAMTS9	0.1173	17
HS6ST3	0.1172	17
EMX2OS	0.1165	17
MAML2	0.1158	17
FREM1	0.1157	17
ANK2	0.1149	17
SLC12A1	0.1138	17
RBPMS	0.1134	17
NCKAP5	0.1132	17
DLG2	0.1121	17
CUBN	0.1115	17
ARHGAP6	0.1111	17
RHEX	0.3176	18
SLIT3	0.2755	18
AC116362.1	0.2406	18
SERINC5	0.2298	18
AKAP12	0.2178	18
ALDH1A2	0.216	18
BICC1	0.2045	18
NPHS1	0.201	18
LRP2	0.2007	18
KCNT2	0.197	18
FRY	0.1965	18
ADGRG6	0.1763	18
PAX8	0.1738	18
ITGB3	0.1675	18
KIRREL1	0.1672	18
BMP7	0.1671	18
GLIS3	0.1646	18
AL365259.1	0.1645	18
DCDC2	0.1642	18
GULP1	0.1625	18
AC003984.1	0.158	18
MAGI2	0.157	18
MAMDC2	0.1562	18
FRAS1	0.1552	18
SLC35F4	0.155	18
TPM1	0.1537	18
BNC2	0.1528	18
SLC44A5	0.1521	18
ADGRV1	0.1516	18
FRMD3	0.151	18
NEXMIF	0.1498	18
IGFBP7	0.1482	18
GPHN	0.1478	18
CLIC5	0.1457	18
CCDC198	0.1451	18
CFAP54	0.1408	18
CCN2	0.1399	18
RBFOX1	0.1369	18
GRB14	0.1333	18
VWA3A	0.131	18
MIR503HG	0.1277	18
WWOX	0.1249	18
WSCD2	0.1247	18
BCAM	0.1244	18
KAZN	0.1218	18
AL022068.1	0.1208	18
BICD1	0.1199	18
PARD3B	0.1197	18
JAZF1	0.1184	18
OCA2	0.1177	18
NPHS1	0.3212	19
PTPRO	0.3077	19
ZBTB7C	0.2645	19
MAGI2	0.2615	19
FRY	0.2551	19
DLG2	0.2455	19
WT1	0.2409	19
CLIC5	0.2294	19
NPHS2	0.2059	19
MIR503HG	0.1921	19
GPC6	0.1895	19
RBFOX1	0.1865	19
KLHL29	0.1778	19
NPAS3	0.1696	19
SRGAP1	0.1676	19
NRG3	0.1654	19
UNC5C	0.1647	19
PODXL	0.1639	19
LINC02149	0.1594	19
PTPRQ	0.1519	19
PARD3B	0.1495	19
PTPRD	0.1469	19
PLCE1	0.1464	19
LINGO2	0.1399	19
BNC2	0.1391	19
CDC14A	0.1376	19
FYN	0.1372	19
ENPEP	0.1344	19
GMDS	0.1321	19
MCC	0.1318	19
AC109466.1	0.1308	19
TGFBR3	0.1296	19
KIRREL3	0.1286	19
TCF7L1	0.1282	19
SFXN2	0.126	19
WT1-AS	0.1258	19
ROBO2	0.1257	19
OLFM3	0.125	19
EFNB2	0.1246	19
PLA2R1	0.1222	19
PAX8-AS1	0.12	19
MAGI2-AS3	0.1192	19
DACH1	0.1191	19
MIR181A1HG	0.1177	19
P3H2	0.1167	19
PCDH9	0.1163	19
PRUNE2	0.1157	19
STON2	0.1154	19
AL136456.1	0.1149	19
PAX8	0.1146	19
DAB1	0.3741	20
NRG1	0.2554	20
GRIN2A	0.2384	20
PAX8	0.2171	20
GPC5	0.2164	20
CASC15	0.2105	20
CADM1	0.2056	20
NRXN3	0.198	20
PAX8-AS1	0.1837	20
CDH6	0.1824	20
PAX2	0.1794	20
GALNT17	0.1785	20
AC104664.1	0.1775	20
SHISA9	0.1752	20
COL13A1	0.1666	20
CUX2	0.1655	20
CDH4	0.1557	20
U91319.1	0.1502	20
JAG1	0.148	20
MIR181A1HG	0.1478	20
PLXNA2	0.1448	20
TENM4	0.1443	20
WT1	0.1397	20
UNC5C	0.1389	20
FOXP1	0.1385	20
SLIT3	0.1382	20
TRPM3	0.1357	20
MAML3	0.1353	20
NOTCH2	0.1343	20
HMGA2	0.1313	20
FRAS1	0.1307	20
MAGI1	0.128	20
FYN	0.1257	20
SNTB1	0.1252	20
GPR176	0.1244	20
DACH1	0.1239	20
KAZN	0.1235	20
OSBPL10	0.1232	20
EMID1	0.1222	20
LRP4	0.1213	20
CTTNBP2	0.1208	20
LDLRAD3	0.1165	20
SLIT2	0.1164	20
AUTS2	0.116	20
DPF3	0.1153	20
LTBP1	0.1136	20
ITGA8	0.1134	20
RMST	0.112	20
WDR86	0.1107	20
TIAM1	0.1099	20
APOLD1	0.291	21
TOP2A	0.2796	21
PIF1	0.2698	21
CENPE	0.2502	21
NUSAP1	0.2454	21
ARHGAP11B	0.2281	21
TPX2	0.2245	21
CENPF	0.2228	21
GTSE1	0.2223	21
ASPM	0.2135	21
KIF14	0.2074	21
BUB1	0.203	21
KNL1	0.2025	21
C21orf58	0.1991	21
KIF18B	0.1958	21
KIF11	0.1879	21
CDCA2	0.1853	21
HMMR	0.1828	21
RGS3	0.1813	21
SMC4	0.1799	21
CDC25C	0.1798	21
MIS18BP1	0.1796	21
ANLN	0.1741	21
BUB1B	0.1738	21
ECT2	0.1728	21
AC109466.1	0.1703	21
KIF23	0.1694	21
NDC80	0.1693	21
KIF18A	0.1675	21
KIF4A	0.1662	21
DIAPH3	0.1657	21
LINC01572	0.1643	21
UNC5C	0.1626	21
TACC3	0.1623	21
CCNF	0.1604	21
MIR924HG	0.1598	21
CIT	0.1597	21
KIF20B	0.1595	21
SCLT1	0.1578	21
CCDC18	0.1571	21
NUF2	0.1561	21
RTKN2	0.1558	21
RRM2	0.1555	21
G2E3	0.1553	21
ARHGAP11A	0.1528	21
NCAPG	0.1516	21
MELK	0.1511	21
POLQ	0.1498	21
KIF15	0.1482	21
WT1	0.1434	21
EBF1	0.239	23
MEF2C	0.2051	23
PDE3A	0.1945	23
CARMN	0.1852	23
PDGFRB	0.174	23
PLCL1	0.1723	23
PRKG1	0.165	23
CALD1	0.144	23
EDNRA	0.1427	23
NOTCH3	0.1407	23
LHFPL6	0.14	23
SLC35F1	0.1394	23
DLC1	0.1348	23
PALM2-AKAP2	0.1345	23
SEMA5B	0.1322	23
PDE1A	0.1288	23
PIEZO2	0.126	23
ITGA8	0.1246	23
CACNA1C	0.1224	23
DGKB	0.1208	23
SLC8A1	0.1206	23
ARHGAP42	0.1194	23
PTPN12	0.1121	23
MCAM	0.1094	23
MAPT	0.1083	23
GUCY1A1	0.1069	23
SLIT3	0.1068	23
ITGA1	0.106	23
APBB2	0.1053	23
GUCY1A2	0.1036	23
CPED1	0.1019	23
ZBTB46	0.1012	23
MIR4435-2HG	0.1012	23
PIP5K1B	0.1004	23
SEMA5A	0.0996	23
PEAK1	0.0961	23
COL4A1	0.095	23
TBX2	0.0946	23
COL4A2	0.0944	23
CNTNAP2	0.0934	23
SH2D3C	0.0929	23
KCNE4	0.0927	23
EMCN	0.0925	23
DOCK4	0.0924	23
RAPGEF5	0.0915	23
GNAS	0.0909	23
RAPGEF2	0.0908	23
A2M	0.0907	23
MYO1E	0.0896	23
DGKH	0.0895	23
MALAT1	0.6366	24
XIST	0.2265	24
ERBB4	0.2013	24
EEF1A1	0.1723	24
RPL13	0.1593	24
KCNQ1OT1	0.1555	24
RPL30	0.1554	24
RPL37A	0.1545	24
RPL41	0.1493	24
RPS3A	0.1433	24
RPL11	0.1427	24
CCSER1	0.1411	24
KIAA1217	0.1403	24
ACTG1	0.1377	24
RPL37	0.1372	24
PTMA	0.1338	24
RPS15A	0.1334	24
WSB1	0.1334	24
THSD4	0.1323	24
ZBTB20	0.1296	24
RPLP1	0.1295	24
PNISR	0.1246	24
ESRRG	0.1236	24
LAMB1	0.1236	24
LENG8	0.1235	24
RPS18	0.1228	24
RPS27	0.1226	24
RPL7A	0.1197	24
RPS29	0.1167	24
SLC34A1	0.1167	24
LRP2	0.1127	24
RPL39	0.1125	24
RPS23	0.1113	24
RPL6	0.1107	24
TTC3	0.1094	24
ZEB2	0.1079	24
NR2F2-AS1	0.1078	24
TMSB10	0.1075	24
COL18A1	0.1067	24
MST1	0.1067	24
RPL19	0.1054	24
LINC00472	0.1024	24
RPS8	0.1022	24
RPS24	0.0993	24
MT-CO3	0.0968	24
RPL32	0.0964	24
AL050309.1	0.0951	24
WDR6	0.0941	24
RPL3	0.0938	24
UBE2D2	0.0936	24
CD96	0.3137	25
LINC01505	0.1857	25
CRYBG1	0.1735	25
ELF3	0.1674	25
PPARG	0.1514	25
ACER2	0.1475	25
KRT19	0.1386	25
AHR	0.1324	25
HPGD	0.1321	25
MIR205HG	0.1302	25
SAMD12	0.1231	25
AC093865.1	0.1229	25
LYPD6B	0.121	25
IL1RAPL2	0.1183	25
TBC1D1	0.1172	25
SCNN1B	0.1135	25
MIR31HG	0.1117	25
ATP8B1	0.1113	25
CTNND2	0.1111	25
IKZF2	0.1101	25
ZBTB7C	0.1086	25
KLF5	0.1084	25
TMEM45B	0.1062	25
PDE7B	0.1058	25
CLIC6	0.1056	25
SLC38A1	0.1046	25
EHF	0.1042	25
BCAS1	0.1016	25
RHEX	0.1002	25
TTC6	0.1001	25
CCSER1	0.0983	25
LINC00511	0.0979	25
SHROOM1	0.0976	25
GATA3	0.0966	25
SDK1	0.0962	25
LIMCH1	0.0949	25
CEMIP2	0.0948	25
MPPED2	0.0947	25
GPR39	0.0946	25
AFF1	0.0931	25
ANKS1A	0.0929	25
MAP3K5	0.0926	25
DHRS2	0.0925	25
EDA	0.0919	25
ELF5	0.0916	25
PTGR1	0.0914	25
KCP	0.0903	25
TANC2	0.0898	25
ANKFN1	0.0876	25
HMGCS2	0.0871	25
SLC9A9	0.1748	26
MYO1F	0.1688	26
SFMBT2	0.1684	26
AOAH	0.1656	26
DOCK2	0.1642	26
DOCK8	0.1555	26
INPP5D	0.1496	26
RUNX1	0.1482	26
MEF2C	0.146	26
ITPR2	0.1423	26
SAT1	0.1396	26
HDAC9	0.139	26
APBB1IP	0.1389	26
AFF3	0.1387	26
FLI1	0.138	26
ELMO1	0.1352	26
PTPRJ	0.1325	26
SYK	0.1316	26
TBC1D22A	0.1305	26
STAB1	0.127	26
LDLRAD4	0.1262	26
MRC1	0.1249	26
TBXAS1	0.1239	26
ZEB2	0.1219	26
CD36	0.1185	26
LRMDA	0.1168	26
PTPRE	0.1168	26
FAM49B	0.1141	26
FCHSD2	0.1136	26
FOXN3	0.1132	26
F13A1	0.1123	26
ADAP2	0.1117	26
VAV1	0.1109	26
FGD2	0.1108	26
STK10	0.1103	26
DOCK10	0.1099	26
PRKCB	0.1092	26
PTPRC	0.1089	26
ATP8B4	0.1088	26
DISC1	0.1083	26
ANKRD44	0.1077	26
RIN3	0.1062	26
PIK3CD	0.1055	26
FYB1	0.1053	26
ITGAL	0.1032	26
CELF2	0.1014	26
RYR1	0.1007	26
SAMHD1	0.0991	26
PIK3R5	0.0973	26
ZNF710	0.0971	26
CHRM3	0.2196	27
PIEZO2	0.161	27
FLT1	0.1578	27
EGFL7	0.1572	27
PTPRB	0.1515	27
LDB2	0.1462	27
KCNIP4	0.1426	27
RASAL2	0.1426	27
PLPP3	0.1422	27
TEK	0.1357	27
PPP1R16B	0.1306	27
CALCRL	0.1283	27
MIR99AHG	0.1283	27
PRKCH	0.1247	27
ERG	0.1239	27
NOSTRIN	0.1191	27
MEF2C	0.1144	27
RASGRP3	0.1139	27
LRMDA	0.1121	27
RARB	0.1121	27
EMCN	0.1113	27
DIAPH3	0.111	27
MTSS1	0.1101	27
ELMO1	0.1058	27
TGFBR3	0.1051	27
NFIB	0.1044	27
IGFBP5	0.1043	27
PTPRM	0.1036	27
ZFPM2	0.1033	27
PLVAP	0.1014	27
NAV3	0.1013	27
THSD7A	0.1008	27
ADGRL4	0.1002	27
ADGRF5	0.098	27
DYSF	0.0966	27
CD34	0.096	27
BBOX1-AS1	0.0957	27
MIR924HG	0.095	27
ST6GAL1	0.0947	27
RAPGEF4	0.0945	27
ADGRB3	0.0926	27
DNM3	0.092	27
APOLD1	0.0913	27
SASH1	0.0909	27
LIMCH1	0.0905	27
STOX2	0.0903	27
HSPG2	0.0902	27
PRCP	0.0901	27
PODXL	0.0899	27
ARHGEF3	0.0897	27
CNTNAP2	0.1515	28
AC012409.2	0.1348	28
LRRC4C	0.1224	28
LDB2	0.1216	28
MIR100HG	0.1183	28
PDZRN3	0.1139	28
CCBE1	0.1102	28
IL1RAPL1	0.1091	28
AFF3	0.1085	28
ROR1	0.1069	28
SHANK2	0.1005	28
DPP6	0.1004	28
PRICKLE1	0.0983	28
COL21A1	0.098	28
EBF1	0.0977	28
CLDN11	0.0976	28
PKHD1	0.0975	28
RUNX1T1	0.094	28
TNC	0.0928	28
HNF1A-AS1	0.0898	28
MOXD1	0.0878	28
ITGA9	0.0832	28
KCND2	0.0827	28
MEIS1	0.0819	28
STARD13	0.0817	28
2024-12-01	0.0816	28
TMTC1	0.0816	28
SPRY4-AS1	0.0791	28
NR2F2-AS1	0.079	28
NCALD	0.079	28
TRERF1	0.0789	28
CADPS2	0.0784	28
ARHGEF3	0.0776	28
CDH11	0.0771	28
ANGPT1	0.0757	28
SLC12A1	0.0751	28
CACNA1C	0.0734	28
ADAMTS16	0.0728	28
NFIA	0.0722	28
SHROOM4	0.0715	28
RGL3	0.0715	28
PLEKHA6	0.0713	28
AC090579.1	0.0712	28
DGKB	0.0701	28
LAMA2	0.07	28
PTGR1	0.0698	28
PTPN3	0.0695	28
ABLIM1	0.0694	28
SLC24A3	0.0692	28
SKAP1	0.0691	28
APOLD1	0.2778	29
CENPE	0.2221	29
ASPM	0.2083	29
TOP2A	0.2021	29
KIF14	0.1981	29
ARHGAP11B	0.1977	29
ECT2	0.1881	29
LINC01572	0.1843	29
DIAPH3	0.1667	29
PIF1	0.1613	29
KNL1	0.1612	29
CENPF	0.16	29
CCDC18	0.1596	29
KIF4A	0.1591	29
TPX2	0.1578	29
SCLT1	0.1557	29
KIF18B	0.1534	29
CKAP5	0.1515	29
KCTD8	0.1513	29
SDK1	0.1504	29
AC073529.1	0.1503	29
CDCA2	0.15	29
SMC4	0.1498	29
CIT	0.1489	29
GTSE1	0.1487	29
C21orf58	0.1433	29
KIF23	0.1423	29
BUB1	0.1417	29
SEMA3D	0.141	29
RGS3	0.1391	29
PDE4B	0.1378	29
NUSAP1	0.1376	29
NDC80	0.1361	29
BUB1B	0.135	29
PRR11	0.133	29
KIF20B	0.1326	29
KIF11	0.1314	29
MIS18BP1	0.13	29
CSMD1	0.1299	29
TACC3	0.1299	29
KIF18A	0.1297	29
ANLN	0.1292	29
HMMR	0.1288	29
CDC25C	0.1273	29
CCNF	0.1258	29
SLC8A1	0.1246	29
CDH12	0.1232	29
MIR924HG	0.1231	29
NCALD	0.1229	29
CEP128	0.1211	29
SDK1	0.1256	30
PIK3C2G	0.1246	30
KCTD8	0.1245	30
BCAT1	0.1155	30
ATP6V0A4	0.1154	30
NCALD	0.1119	30
PTH2R	0.1103	30
SEMA3D	0.1093	30
NPNT	0.1048	30
RGL3	0.103	30
PCDH7	0.1024	30
INPP4B	0.0994	30
BMPR1B	0.0988	30
LINC01781	0.0957	30
GRHL2	0.0944	30
THRB	0.0942	30
MYO3B	0.0933	30
RAP1GAP2	0.0914	30
TFCP2L1	0.0911	30
PPARGC1A	0.0905	30
LRMDA	0.0897	30
OSBPL3	0.0873	30
LINC01091	0.087	30
SHANK2	0.0866	30
SAMD5	0.0843	30
WDR72	0.0842	30
FGD4	0.0826	30
SLC4A9	0.0823	30
HNF4G	0.0816	30
CDH12	0.0815	30
EPS8	0.0805	30
PLCG2	0.0804	30
ESRRG	0.0797	30
PTPRJ	0.0795	30
FGFR2	0.0792	30
PRKAA2	0.0782	30
PDZD2	0.078	30
RBM47	0.0779	30
PLXNA4	0.0777	30
ARHGAP18	0.0771	30
TMEM213	0.0768	30
LHFPL3	0.0767	30
MAL	0.0764	30
GPATCH2	0.0763	30
FHOD3	0.0762	30
LAMA1	0.076	30
FHIT	0.0757	30
CA12	0.0756	30
CPEB4	0.0752	30
ATP6V1H	0.0751	30
